# Shared experimental materials inflate and reorder cross-participant decoding benchmarks

**DOI:** 10.64898/2026.10.07.757228

**Authors:** Han Cui, Yuge Zhu, Shaojia Huang, Tao Xu

**Affiliations:** Department of Biomedical Engineering, College of Engineering, Shantou University, Shantou, China; School of Intelligent Manufacturing and Aeronautics, Zhuhai College of Science and Technology, Zhuhai, China

## Abstract

Decoding mental states from brain activity underpins brain–computer interfaces and cognitive neuroscience. Decoders are judged by how well they generalize to people left out of training, taken as evidence that they capture what transfers between brains. However, most benchmarks present the same experimental materials to every participant, so held-out participants are tested on materials the model has already seen. Here we show, across 15 EEG, fMRI and eye-tracking datasets and 318 matched comparisons, that shared materials inflate cross-participant accuracy by up to 46 percentage points. They also reorder methods, reversing the advantage of foundation models over handcrafted features on the largest emotion EEG benchmark. The inflation tracks cross-participant item identifiability and, in sealed prospective tests, vanished where items could not be identified. Adding training items improved new-material accuracy more reliably than adding participants. These findings call for reporting new-material accuracy alongside conventional scores and for measuring item identifiability first.
