## Supplementary material for "Shared experimental materials inflate and reorder cross-participant decoding benchmarks": Source_data: ED_Fig1_source_data.xlsx

### Sheet: accuracy
task	rep	n_subjects	n_clips	chance	U	U_lo	U_hi	S	S_lo	S_hi	Full	Full_lo	Full_hi
FACED-9	DE (official)	123	28	11.1111	15.8386	13.9868	17.7709	32.0486	28.6381	35.6082	28.6962	25.2221	32.39
FACED-9	DE (same window)	123	28	11.1111	17.9891	15.5623	20.5161	39.0821	35.347	42.8938	35.0246	30.9744	39.1549
FACED-9	CBraMod	123	28	11.1111	15.6981	13.6652	17.6889	51.7	48.0623	55.7003	43.6365	39.9149	47.5464
FACED-9	LaBraM	123	28	11.1111	15.2288	13.7883	16.8072	43.994	40.7744	47.5274	37.8651	34.8891	41.1849
FACED-9	Random CBraMod	123	28	11.1111	12.3959	10.9501	13.962	39.6116	36.4119	43.1791	33.5065	30.3872	36.9322
FACED-9	CBraMod (pooled)	123	28	11.1111	13.9868	12.26	15.7985	35.0698	31.3534	39.3833	30.4753	27.1727	34.1717
FACED-9	LaBraM (pooled)	123	28	11.1111	15.1661	13.274	17.269	30.7726	27.5882	34.4011	27.5394	24.3298	31.1557
FACED-9	BIOT	123	28	11.1111	15.8662	14.2172	17.5478	22.773	20.5723	24.9649	22.0165	19.74	24.4785
FACED-9	Bipolar DE	123	28	11.1111	17.5223	15.0179	20.1822	35.7874	32.3546	39.3042	31.2832	27.7674	34.9673
FACED-9	Bipolar DE (norm.)	123	28	11.1111	17.9339	15.7381	20.26	32.2506	29.4706	35.1077	29.3712	26.3801	32.4452
FACED-2	DE (official)	123	24	50	53.715	47.7078	59.8354	61.8451	56.6729	66.9044	60.8401	54.8428	66.814
FACED-2	DE (same window)	123	24	50	54.9684	47.8856	62.4102	65.5036	59.9424	71.2407	64.1034	57.0339	71.3866
FACED-2	CBraMod	123	24	50	52.089	46.5984	57.8035	68.558	65.0572	72.3296	64.9616	60.7938	69.1509
FACED-2	LaBraM	123	24	50	51.2647	45.7882	56.855	64.9221	61.0991	68.8353	61.416	57.0009	65.8542
FACED-2	Random CBraMod	123	24	50	49.1418	44.4893	53.5363	65.035	61.382	68.3266	60.9982	56.9436	64.9732
FACED-2	CBraMod (pooled)	123	24	50	53.0827	47.1881	58.9883	65.3173	61.2465	69.315	63.313	57.983	68.7006
FACED-2	LaBraM (pooled)	123	24	50	51.6938	45.5042	58.0632	61.3313	56.5602	66.3395	59.4061	53.398	65.6067
FACED-2	BIOT	123	24	50	52.631	48.4973	56.8541	58.243	54.765	61.8513	56.8089	52.9912	60.8062
FACED-2	Bipolar DE	123	24	50	54.1893	46.9845	61.6994	63.7026	58.1188	69.4276	62.037	55.5087	68.6439
FACED-2	Bipolar DE (norm.)	123	24	50	53.5343	47.8755	59.7338	62.8896	58.2592	67.6666	60.6594	54.8769	66.6554
SEED	DE (official)	15	15	33.3333	71.2593	61.5802	80.2469	80.4074	75.0111	85.5188	79.4074	72.7901	85.3333
SEED	DE (same window)	15	15	33.3333	70.0741	59.9988	79.1111	79.1235	73.1235	84.6549	78.5185	71.7037	84.8889
SEED	CBraMod	15	15	33.3333	70.8642	60.8395	79.6074	79.8765	74.0861	85.3463	79.7531	73.3827	85.6309
SEED	LaBraM	15	15	33.3333	70.9136	61.6753	79.1617	79.6296	73.467	84.9759	79.8519	73.184	85.6815
SEED	Random CBraMod	15	15	33.3333	67.358	57.9741	75.8037	72.5185	65.6543	79.0867	73.3333	66.4691	80
SEED	CBraMod (pooled)	15	15	33.3333	66.4198	56.6407	76.4951	71.963	63.5176	80.4327	71.8519	62.9136	81.384
SEED	LaBraM (pooled)	15	15	33.3333	61.7778	50.2716	72.5926	73.4691	65.6784	80.8769	72.4938	63.9494	80.8901
SEED	BIOT	15	15	33.3333	69.037	60.1481	77.0383	72.9383	65.5179	79.5682	73.284	65.4296	80.3975
SEED	Bipolar DE	15	15	33.3333	75.1605	65.5802	83.5062	80.6543	73.1593	87.075	80.642	72.0975	87.8519
SEED	Bipolar DE (norm.)	15	15	33.3333	76.7407	67.7531	84.4444	80.6667	73.8985	86.9015	81.1358	73.679	87.8025
SEED-IV	DE (official)	15	72	25	55.5556	49.6273	61.3588	58.6481	52.864	64.1924	59.2901	52.9005	65.3395
SEED-IV	DE (same window)	15	72	25	55.0617	48.7022	61.0494	57.4753	50.956	63.3222	58.0556	51.5123	64.0147
SEED-IV	CBraMod	15	72	25	55.9877	50.6157	61.4506	59.7531	54.4557	65.1606	59.5679	53.7338	65.4012
SEED-IV	LaBraM	15	72	25	55.9568	50.5239	61.1728	59.5988	54.0309	65.0679	60.463	54.5671	66.0216
SEED-IV	Random CBraMod	15	72	25	43.7654	38.0849	49.3225	46.3086	40.6785	51.6739	46.142	40.2469	51.8218
SEED-IV	CBraMod (pooled)	15	72	25	46.821	40.9244	52.9946	49.5926	43.5864	55.4461	49.6605	43.0548	56.2045
SEED-IV	LaBraM (pooled)	15	72	25	51.1111	44.814	57.5023	54.6914	48.1153	60.9819	54.8457	48.0856	61.3588
SEED-IV	BIOT	15	72	25	38.6728	31.7276	46.2037	40.0247	33.2519	47.0764	39.9383	32.9313	47.162
SEED-IV	Bipolar DE	15	72	25	50.9877	44.2284	58.0864	52.6728	46.1233	59.7099	52.0679	45.0293	59.2593
SEED-IV	Bipolar DE (norm.)	15	72	25	50.7099	44.1968	57.2531	51.8765	45.3202	58.1625	52.0062	45.2153	58.6752
SEED-V	DE (official)	16	45	20	43.5648	37.1285	50.0475	54.5833	48.4948	60.7419	52.5926	45.7859	59.5382
SEED-V	DE (same window)	16	45	20	41.7593	35.1377	47.7326	52.5	45.9485	59.0278	51.8981	44.4433	58.8912
SEED-V	CBraMod	16	45	20	39.3981	32.2211	46.3889	52.0602	44.5602	59.1209	49.7685	41.7095	57.0833
SEED-V	LaBraM	16	45	20	40.5556	33.4699	47.7326	53.1944	46.7593	59.4225	50.9259	44.0255	57.5926
SEED-V	Random CBraMod	16	45	20	35.7407	29.86	41.6204	42.7546	36.805	48.4497	41.6667	35.6007	47.9641
SEED-V	CBraMod (pooled)	16	45	20	33.6574	27.4977	40.14	43.8657	37.1522	50.3721	42.9167	35.8785	50.0463
SEED-V	LaBraM (pooled)	16	45	20	36.2037	28.9815	43.1493	48.5648	40.7396	55.974	46.6204	38.61	54.213
SEED-V	BIOT	16	45	20	33.2407	27.0833	39.5833	36.713	30.787	42.8472	36.1111	29.1192	43.287
SEED-V	Bipolar DE	16	45	20	38.9815	31.9444	45.7419	46.2963	39.3287	53.5885	44.7222	36.9444	52.6863
SEED-V	Bipolar DE (norm.)	16	45	20	41.4815	34.0266	49.3542	47.2917	39.6742	55.1632	46.6667	38.1019	55.6979
SEED-VII	DE (official)	20	80	14.2857	23.4921	20.5456	26.6171	28.7037	25.7937	32.0179	28.8492	25.5255	32.4717
SEED-VII	DE (same window)	20	80	14.2857	30.1786	25.9921	34.5637	40.3803	36.4612	44.7259	40.5258	35.8926	45.6746
SEED-VII	CBraMod	20	80	14.2857	28.502	24.6922	32.5995	40.9788	37.1618	45.2059	40.7639	36.2103	45.8433
SEED-VII	LaBraM	20	80	14.2857	28.2639	24.4345	32.3914	39.6263	35.6646	43.7732	39.4544	35.2478	43.8993
SEED-VII	Random CBraMod	20	80	14.2857	21.2004	18.2636	24.4251	30.1918	26.8218	34.0247	28.7798	24.8304	33.0866
SEED-VII	CBraMod (pooled)	20	80	14.2857	20.7639	16.7857	25.0796	31.8651	27.5888	36.3797	30.9722	26.2793	35.7051
SEED-VII	LaBraM (pooled)	20	80	14.2857	25.5556	21.0714	30.1786	36.2235	31.779	40.9857	35.3472	30.2775	40.6944
SEED-VII	BIOT	20	80	14.2857	23.5615	20.2378	27.0441	27.0073	23.7003	30.4365	26.8552	23.2934	30.6848
SEED-VII	Bipolar DE	20	80	14.2857	30.1488	26.3988	34.2564	35.582	31.5938	39.5702	35.4762	31.4184	39.6037
SEED-VII	Bipolar DE (norm.)	20	80	14.2857	30.0992	26.1806	34.1768	33.7566	29.3848	38.2913	33.9583	29.4142	38.7205
DEAP-4	DE (official)	32	40	25	32.2135	28.2292	36.3281	34.1797	30.1823	38.0601	34.375	30.0775	38.8548
DEAP-4	DE (same window)	32	40	25	32.2656	27.9427	36.4596	33.8672	29.6156	38.0469	33.9062	28.9837	38.724
DEAP-4	CBraMod	32	40	25	31.5625	28.6719	34.4544	32.8125	30.026	35.6125	32.8385	29.6608	36.0957
DEAP-4	LaBraM	32	40	25	27.7604	24.6875	30.86	30.2279	27.5715	32.9954	29.0885	25.8066	32.5
DEAP-4	Random CBraMod	32	40	25	26.5104	23.2812	30.0521	27.4219	24.6027	30.5544	26.6667	23.2025	30.4954
DEAP-4	CBraMod (pooled)	32	40	25	30.9896	27.1608	35	33.5026	29.6807	37.6968	33.5938	29.1146	38.2038
DEAP-4	LaBraM (pooled)	32	40	25	32.6302	28.1771	37.3184	34.7461	30.8397	39.0366	35.1302	30.7806	39.7663
DEAP-4	BIOT	32	40	25	29.6354	25.9635	33.5156	32.1029	28.4635	36.1465	32.2917	28.2812	36.6927
DEAP-4	Bipolar DE	32	40	25	30.8073	26.9004	34.5833	31.2044	27.4998	35.118	31.3802	27.2129	35.7292
DEAP-4	Bipolar DE (norm.)	32	40	25	29.4271	25.6771	33.543	29.3294	25.7223	33.1577	29.1927	24.9987	33.5417
DEAP-2	DE (official)	32	40	50	57.526	52.4993	62.7604	58.2878	53.5869	63.034	57.9427	52.8385	63.151
DEAP-2	DE (same window)	32	40	50	55.9375	50.6243	61.7194	56.4128	51.2824	61.9863	56.6406	50.9375	62.6563
DEAP-2	CBraMod	32	40	50	55.6771	51.901	59.3496	56.0872	52.187	59.8571	54.6875	50.2331	59.0625
DEAP-2	LaBraM	32	40	50	51.3021	47.1875	55.5208	52.7474	49.036	56.6608	52.7604	48.6979	57.1367
DEAP-2	Random CBraMod	32	40	50	51.276	47.6296	54.7656	51.7839	48.626	54.87	51.0938	47.291	54.9746
DEAP-2	CBraMod (pooled)	32	40	50	59.7135	54.0612	64.9746	60.7357	55.4683	65.515	60.651	55.1296	65.8346
DEAP-2	LaBraM (pooled)	32	40	50	58.9844	53.5156	64.2988	59.2513	53.9383	64.3494	59.8177	54.0104	65.3392
DEAP-2	BIOT	32	40	50	55.7031	50.7546	60.5996	56.8424	52.2713	61.5951	57.0052	51.7181	62.2135
DEAP-2	Bipolar DE	32	40	50	53.9062	48.6712	59.2461	55.2865	50.3254	60.2801	55.1823	49.7656	60.4954
DEAP-2	Bipolar DE (norm.)	32	40	50	51.4323	47.1615	55.7298	51.6276	47.8384	55.5798	51.8229	47.4479	56.3281
DREAMER-9	DE (official)	23	18	11.1111	10.3865	6.36071	15.2174	22.0612	17.3108	27.3752	18.3575	13.7661	23.1079
DREAMER-9	DE (same window)	23	18	11.1111	11.8357	7.88849	15.8615	22.1417	17.4718	27.0531	18.438	14.0902	22.9489
DREAMER-9	CBraMod	23	18	11.1111	15.2979	10.7085	20.4509	23.6715	18.277	28.9855	24.2351	18.9191	29.7927
DREAMER-9	LaBraM	23	18	11.1111	13.4461	10.3865	16.8277	23.6715	18.1139	29.7907	21.8196	17.3913	26.3305
DREAMER-9	Random CBraMod	23	18	11.1111	13.7681	9.74235	18.3575	16.6667	12.0753	21.8196	16.8277	13.444	20.775
DREAMER-9	CBraMod (pooled)	23	18	11.1111	12.5604	9.09622	16.1836	19.4042	14.9758	24.3961	19.0016	13.285	25.6039
DREAMER-9	LaBraM (pooled)	23	18	11.1111	13.285	9.9839	16.8277	22.5443	17.5523	27.9388	20.6119	16.0205	25.2818
DREAMER-9	BIOT	23	18	11.1111	15.2174	11.6727	19.3237	20.6924	15.5374	26.1675	20.4509	16.1816	25.2818
DREAMER-9	Bipolar DE	23	18	11.1111	11.9968	8.61514	15.62	26.248	19.7262	33.0133	23.3494	17.5523	30.1127
DREAMER-9	Bipolar DE (norm.)	23	18	11.1111	13.285	9.9839	16.6667	19.4847	13.8486	25.6039	18.277	13.0435	23.8325
DREAMER-2	DE (official)	23	16	50	47.6449	41.1232	53.9878	57.1558	50.5435	64.221	53.5326	45.0181	62.3188
DREAMER-2	DE (same window)	23	16	50	46.8297	41.1232	52.9891	58.4239	52.808	64.4044	53.8043	45.8311	62.1399
DREAMER-2	CBraMod	23	16	50	50.6341	43.9289	57.337	53.8949	47.2826	60.8696	53.5326	44.7441	62.5023
DREAMER-2	LaBraM	23	16	50	49.2754	43.2971	55.2536	54.6196	47.9144	62.0471	52.7174	46.6486	58.9674
DREAMER-2	Random CBraMod	23	16	50	50.9964	43.9312	58.2428	51.2681	44.2006	58.3379	50.7246	43.1159	58.8768
DREAMER-2	CBraMod (pooled)	23	16	50	51.9928	46.2862	57.971	49.9094	43.9312	55.8877	53.6232	47.0086	61.2341
DREAMER-2	LaBraM (pooled)	23	16	50	48.6413	43.0254	54.529	50.1812	44.2029	56.5263	48.279	41.5738	55.7065
DREAMER-2	BIOT	23	16	50	48.8225	42.2101	55.1653	53.0797	46.3768	59.692	54.2572	47.192	60.6001
DREAMER-2	Bipolar DE	23	16	50	48.0978	40.3057	55.4348	57.6087	50.6341	64.5879	56.1594	47.2803	64.4022
DREAMER-2	Bipolar DE (norm.)	23	16	50	49.9094	42.5725	57.611	52.7174	45.1087	60.3284	52.2645	43.2971	61.5036
