## Supplementary material for "Shared experimental materials inflate and reorder cross-participant decoding benchmarks": Source_data: ED_Fig2_source_data.xlsx

### Sheet: a_bootstrap_summary
dataset	condition	mean	lo95	hi95
Kaneshiro	ERP, main analysis	12.1004	9.18981	15.2315
Kaneshiro	Held-out normalization	11.8817	8.95833	14.9543
Kaneshiro	4 training repetitions	6.89539	4.16667	9.69907
Kaneshiro	Scored per single repetition	2.83296	2.02883	3.68924
THINGS-EEG1	Logistic, main analysis	10.9448	8.19711	13.6655
THINGS-EEG1	Nearest centroid	4.55716	2.3763	6.79096
THINGS-EEG1	One test repetition	5.15766	3.17967	7.17131
THINGS-EEG1	Scored per single repetition	4.91553	3.7518	6.0814
THINGS-EEG2	ERP, main analysis	30.1269	25.4615	34.7542
THINGS-EEG2	CBraMod	13.2676	10.1755	17.0628
THINGS-EEG2	Random CBraMod	10.2329	7.46464	13.1325
THINGS-EEG2	Held-out normalization	29.7476	25.2376	34.3616
THINGS-EEG2	4 training repetitions	5.09255	3.25567	7.11729
THINGS-EEG2	One test repetition	12.0212	7.64324	16.7687
NOD	Logistic, main analysis	5.62338	1.9635	9.3818
NOD	Nearest centroid	1.84291	-1.34549	5.19906
NOD	4 items per class	9.54472	1.67335	17.6716
NOD	3 training repetitions	2.22928	-0.901968	5.552
NOD	1 training repetition	1.30271	-1.33001	3.81752

### Sheet: b_test_repetitions
dataset	feat	test_k	U	S	S_minus_U	S_minus_U_lo	S_minus_U_hi
kaneshiro	erp	1	0.292593	0.328472	0.0358796	0.00578704	0.0675984
kaneshiro	erp	2	0.327778	0.378009	0.0502315	0.0203704	0.0833391
kaneshiro	erp	4	0.383796	0.433565	0.0497685	0.0138889	0.0865741
kaneshiro	erp	9	0.425926	0.510185	0.0842593	0.046059	0.121539
kaneshiro	erp	18	0.48287	0.580556	0.0976852	0.0608738	0.133108
kaneshiro	erp	36	0.522222	0.627778	0.105556	0.0742998	0.13912
kaneshiro	erp	72	0.54537	0.666898	0.121528	0.0918981	0.152315
things_test	cbm	1	0.152782	0.204331	0.0515491	0.0210887	0.0824245
things_test	cbm	80	0.244676	0.377424	0.132748	0.101755	0.170628
things_test	erp	1	0.155494	0.275528	0.120035	0.0764324	0.167687
things_test	erp	2	0.183161	0.32965	0.146489	0.105568	0.189448
things_test	erp	4	0.196301	0.38336	0.187059	0.146822	0.226361
things_test	erp	10	0.21991	0.455556	0.235647	0.193668	0.279502
things_test	erp	20	0.237595	0.506332	0.268737	0.224135	0.31822
things_test	erp	40	0.244967	0.52682	0.281853	0.234256	0.32904
things_test	erp	80	0.247866	0.549211	0.301346	0.254615	0.347542
things_test	rnd	1	0.128673	0.173001	0.0443283	0.0141837	0.0757278
things_test	rnd	80	0.239398	0.341735	0.102337	0.0746464	0.131325

### Sheet: c_items_per_class
dataset	training_items	U	S	S_minus_U	lo95	hi95
Kaneshiro	all items	54.537	66.6898	12.1528	9.18981	15.2315
Kaneshiro	9 per class	53.5648	67.3611	13.7963	9.54861	17.8941
Kaneshiro	6 per class	49.2197	71.4091	22.1894	17.0843	27.0494
Kaneshiro	3 per class	46.2037	77.5331	31.3294	23.7329	39.0841
THINGS-EEG2	all items	24.7866	54.9211	30.1346	25.4615	34.7542
THINGS-EEG2	4 per class	17.545	67.4136	49.8686	44.1124	55.9232
