## Supplementary material for "Shared experimental materials inflate and reorder cross-participant decoding benchmarks": Source_data: ED_Fig3_source_data.xlsx

### Sheet: a_eye_tracking
study	condition	chance	n_subjects	n_items	U	S	Full	S_minus_U	S_minus_U_lo	S_minus_U_hi
Baseline	All items	25	48	218	37.2551	50.6322	49.3047	13.3771	11.9036	14.8721
Baseline	12 items per class	25	48	115	32.488	60.4531	59.1692	27.9651	25.0939	30.941
Baseline	4 items per class	25	48	44	30.1499	71.1377	67.6144	40.9877	35.9586	46.0446
Memory I	All items	25	35	48	36.8651	82.8902	78.631	46.0251	40.5678	51.2989
Memory I	All items, 1 repetition	25	35	48	34.1667	71.9378	69.3849	37.7712	32.8699	42.9441
Tactile	All items	20	57	365	31.6274	36.0839	35.7642	4.45646	3.59903	5.37863
Tactile	12 items per class	20	57	147	26.6713	38.3973	37.1231	11.726	9.73619	13.6127
Tactile	4 items per class	20	57	56	22.235	41.6266	40.0723	19.3916	15.6438	23.1177
Monocular	All items	50	68	231	64.2694	73.49	72.4363	9.22052	7.93214	10.5692
Monocular	12 items per class	50	68	65	58.4336	83.7672	82.534	25.3336	21.0606	29.7256
Monocular	4 items per class	50	68	24	66.7279	93.2394	92.2181	26.5114	20.0163	33.0065

### Sheet: b_grid
dataset	train_per_class	N	U	U_sd_seeds
eye_mono	4	7	54.0807	0.229124
eye_mono	4	14	54.6945	0.657192
eye_mono	4	27	55.0029	0.792667
eye_mono	4	54	55.0873	0.778602
eye_mono	8	7	55.609	1.08493
eye_mono	8	14	56.6269	0.377321
eye_mono	8	27	56.6535	0.695678
eye_mono	8	54	57.9088	0.801957
eye_mono	16	7	55.4551	0.496562
eye_mono	16	14	56.4829	0.409563
eye_mono	16	27	58.0851	0.325556
eye_mono	16	54	58.7699	0.218658
eye_mono	32	7	58.1422	0.487138
eye_mono	32	14	59.3698	0.20019
eye_mono	32	27	61.0167	0.373071
eye_mono	32	54	61.6775	0.113689
eye_mono	64	7	60.8879	0.505097
eye_mono	64	14	62.0368	0.527267
eye_mono	64	27	63.151	0.765816
eye_mono	64	54	63.3759	0.699856
eye_tac	4	6	23.9288	0.553686
eye_tac	4	12	24.2902	0.096683
eye_tac	4	23	24.7417	0.333549
eye_tac	4	46	26.0826	0.270088
eye_tac	8	6	24.731	0.342087
eye_tac	8	12	25.0332	0.348704
eye_tac	8	23	26.4431	0.0576744
eye_tac	8	46	28.0101	0.690253
eye_tac	16	6	24.3201	0.622906
eye_tac	16	12	26.2773	0.338583
eye_tac	16	23	28.0416	0.444195
eye_tac	16	46	29.2742	0.563498
eye_tac	24	6	25.8046	0.369576
eye_tac	24	12	27.8688	0.454789
eye_tac	24	23	29.4733	0.34144
eye_tac	24	46	30.3296	0.501608

### Sheet: c_per_doubling
source	kind	a	a_lo	a_hi	b	b_lo	b_hi	d	d_lo	d_hi
DEAP-4	Emotion EEG	0.765625	-0.06	1.56	1.35511	0.52	2.21	-0.589488	-1.48	0.28
DEAP-2	Emotion EEG	0.940476	0	1.96	1.45658	0.37	2.5	-0.516106	-1.68	0.6
FACED-2	Emotion EEG	0.246778	-0.62	1.18	0.457572	-0.19	1.12	-0.210794	-1	0.6
SEED-IV	Emotion EEG	3.59607	2.33	4.57	3.70673	2.3	4.79	-0.110662	-1.06	0.85
Tactile	Eye tracking	1.32	1.01	1.62	1.28	1.05	1.52	0.04	-0.21	0.29
SEED-VII	Emotion EEG	1.42353	0.55	2.29	1.17994	0.31	2.04	0.243591	-0.73	1.16
SEED	Emotion EEG	1.98973	-0.61	4.43	1.14355	-1	3.3	0.846182	-1.26	2.76
Monocular	Eye tracking	1.86	1.49	2.26	0.87	0.65	1.09	0.99	0.65	1.35
FACED-9	Emotion EEG	1.94296	0.96	3.06	0.465892	0.07	0.98	1.47707	0.57	2.48
SEED-V	Emotion EEG	4.87667	2.95	6.5	2.87865	1.34	4.4	1.99802	0.26	3.72
DREAMER-2	Emotion EEG	0.0429687	-3.56	3.51	-2.16352	-5.12	0.56	2.20648	-1.07	5.78
