## Supplementary material for "Shared experimental materials inflate and reorder cross-participant decoding benchmarks": Source_data: ED_Fig4_source_data.xlsx

### Sheet: a_controls
control	contrast	task	estimate	lo95	hi95
Source film	random − same-film removal	FACED-9	-0.677507	-2.33825	0.846883
Source film	random − same-film removal	FACED-2	-1.11789	-3.38753	1.15176
Source film	random − same-film removal	SEED	-1.33333	-7.33333	4.22222
Source film	random − same-film removal	SEED-IV	0.246914	-5.18827	5.67901
Source film	random − same-film removal	SEED-V	5.83333	-0.694444	12.0833
Source film	random − same-film removal	SEED-VII	0.744048	-2.97619	4.61384
Source film	U − same-film removal	FACED-9	-0.50813	-1.62686	0.711382
Source film	U − same-film removal	FACED-2	0.169377	-1.62602	1.96477
Source film	U − same-film removal	SEED	-0.888889	-5.33333	3.33333
Source film	U − same-film removal	SEED-IV	1.35802	-3.33333	5.55556
Source film	U − same-film removal	SEED-V	7.36111	1.24653	13.1944
Source film	U − same-film removal	SEED-VII	1.78571	-1.04241	4.76265
Presentation position	DE	SEED-IV	-5.36411	-9.95083	-0.805677
Presentation position	DE	SEED-V	-3.05431	-9.32806	3.6838
Presentation position	DE	SEED-VII	-1.63442	-4.96148	1.17233
Presentation position	CBraMod	SEED-IV	1.99481	-4.67668	9.07696
Presentation position	CBraMod	SEED-V	-6.51463	-13.3998	0.773675
Presentation position	CBraMod	SEED-VII	-0.121591	-2.59221	2.29177
Felt intensity	U	FACED-9	1.42776	-1.05024	3.88038
Felt intensity	U	SEED-V	-3.99192	-11.4624	3.1418
Felt intensity	U	SEED-VII	2.75284	-2.21717	7.72619
Felt intensity	S	FACED-9	0.666508	-2.93987	4.30622
Felt intensity	S	SEED-V	-1.0114	-7.82863	5.93988
Felt intensity	S	SEED-VII	3.76816	-1.4847	9.2566

### Sheet: b_conventional
task	rep	U	S	Full
faced9	de	0.158386	0.320486	0.286962
faced9	rawde	0.179891	0.390821	0.350246
faced9	cbm	0.156981	0.517	0.436365
faced9	lbm	0.152288	0.43994	0.378651
faced9	rnd	0.123959	0.396116	0.335065
faced9	cbmg	0.139868	0.350698	0.304753
faced9	lbmg	0.151661	0.307726	0.275394
faced9	biot	0.158662	0.22773	0.220165
faced9	bipde	0.175223	0.357874	0.312832
faced9	bipden	0.179339	0.322506	0.293712
faced2	de	0.53715	0.618451	0.608401
faced2	rawde	0.549684	0.655036	0.641034
faced2	cbm	0.52089	0.68558	0.649616
faced2	lbm	0.512647	0.649221	0.61416
faced2	rnd	0.491418	0.65035	0.609982
faced2	cbmg	0.530827	0.653173	0.63313
faced2	lbmg	0.516938	0.613313	0.594061
faced2	biot	0.52631	0.58243	0.568089
faced2	bipde	0.541893	0.637026	0.62037
faced2	bipden	0.535343	0.628896	0.606594
seed	de	0.712593	0.804074	0.794074
seed	rawde	0.700741	0.791235	0.785185
seed	cbm	0.708642	0.798765	0.797531
seed	lbm	0.709136	0.796296	0.798519
seed	rnd	0.67358	0.725185	0.733333
seed	cbmg	0.664198	0.71963	0.718519
seed	lbmg	0.617778	0.734691	0.724938
seed	biot	0.69037	0.729383	0.73284
seed	bipde	0.751605	0.806543	0.80642
seed	bipden	0.767407	0.806667	0.811358
seed4	de	0.555556	0.586481	0.592901
seed4	rawde	0.550617	0.574753	0.580556
seed4	cbm	0.559877	0.597531	0.595679
seed4	lbm	0.559568	0.595988	0.60463
seed4	rnd	0.437654	0.463086	0.46142
seed4	cbmg	0.46821	0.495926	0.496605
seed4	lbmg	0.511111	0.546914	0.548457
seed4	biot	0.386728	0.400247	0.399383
seed4	bipde	0.509877	0.526728	0.520679
seed4	bipden	0.507099	0.518765	0.520062
seed5	de	0.435648	0.545833	0.525926
seed5	rawde	0.417593	0.525	0.518981
seed5	cbm	0.393981	0.520602	0.497685
seed5	lbm	0.405556	0.531944	0.509259
seed5	rnd	0.357407	0.427546	0.416667
seed5	cbmg	0.336574	0.438657	0.429167
seed5	lbmg	0.362037	0.485648	0.466204
seed5	biot	0.332407	0.36713	0.361111
seed5	bipde	0.389815	0.462963	0.447222
seed5	bipden	0.414815	0.472917	0.466667
seed7	de	0.234921	0.287037	0.288492
seed7	rawde	0.301786	0.403803	0.405258
seed7	cbm	0.28502	0.409788	0.407639
seed7	lbm	0.282639	0.396263	0.394544
seed7	rnd	0.212004	0.301918	0.287798
seed7	cbmg	0.207639	0.318651	0.309722
seed7	lbmg	0.255556	0.362235	0.353472
seed7	biot	0.235615	0.270073	0.268552
seed7	bipde	0.301488	0.35582	0.354762
seed7	bipden	0.300992	0.337566	0.339583
deap4	de	0.322135	0.341797	0.34375
deap4	rawde	0.322656	0.338672	0.339062
deap4	cbm	0.315625	0.328125	0.328385
deap4	lbm	0.277604	0.302279	0.290885
deap4	rnd	0.265104	0.274219	0.266667
deap4	cbmg	0.309896	0.335026	0.335938
deap4	lbmg	0.326302	0.347461	0.351302
deap4	biot	0.296354	0.321029	0.322917
deap4	bipde	0.308073	0.312044	0.313802
deap4	bipden	0.294271	0.293294	0.291927
deap2	de	0.57526	0.582878	0.579427
deap2	rawde	0.559375	0.564128	0.566406
deap2	cbm	0.556771	0.560872	0.546875
deap2	lbm	0.513021	0.527474	0.527604
deap2	rnd	0.51276	0.517839	0.510938
deap2	cbmg	0.597135	0.607357	0.60651
deap2	lbmg	0.589844	0.592513	0.598177
deap2	biot	0.557031	0.568424	0.570052
deap2	bipde	0.539062	0.552865	0.551823
deap2	bipden	0.514323	0.516276	0.518229
dreamer9	de	0.103865	0.220612	0.183575
dreamer9	rawde	0.118357	0.221417	0.18438
dreamer9	cbm	0.152979	0.236715	0.242351
dreamer9	lbm	0.134461	0.236715	0.218196
dreamer9	rnd	0.137681	0.166667	0.168277
dreamer9	cbmg	0.125604	0.194042	0.190016
dreamer9	lbmg	0.13285	0.225443	0.206119
dreamer9	biot	0.152174	0.206924	0.204509
dreamer9	bipde	0.119968	0.26248	0.233494
dreamer9	bipden	0.13285	0.194847	0.18277
dreamer2	de	0.476449	0.571558	0.535326
dreamer2	rawde	0.468297	0.584239	0.538043
dreamer2	cbm	0.506341	0.538949	0.535326
dreamer2	lbm	0.492754	0.546196	0.527174
dreamer2	rnd	0.509964	0.512681	0.507246
dreamer2	cbmg	0.519928	0.499094	0.536232
dreamer2	lbmg	0.486413	0.501812	0.48279
dreamer2	biot	0.488225	0.530797	0.542572
dreamer2	bipde	0.480978	0.576087	0.561594
dreamer2	bipden	0.499094	0.527174	0.522645

### Sheet: c_labels
dataset	feat	seeds	U_designated	S_designated	S_minus_U_designated	U_self	S_self	S_minus_U_self	dS_minus_U_self_minus_designated	S_minus_U_designated_lo	S_minus_U_designated_hi	S_minus_U_self_lo	S_minus_U_self_hi	dS_minus_U_lo	dS_minus_U_hi
DEAP	de	0,1,2	0.57526	0.582878	0.00761719	0.552234	0.560813	0.00857952	0.000962333	-0.00508138	0.0216146	-0.00738471	0.0243583	-0.0180447	0.0177898
DEAP	rawde	0,1,2	0.559375	0.564128	0.0047526	0.543882	0.552533	0.00865031	0.0038977	-0.0115234	0.0209652	-0.00865413	0.0265219	-0.0185629	0.0282563
DEAP	cbm	0,1,2	0.556771	0.560872	0.00410156	0.527259	0.538241	0.0109817	0.00688016	-0.0187533	0.0253288	-0.010554	0.0327602	-0.0218362	0.0360313
DEAP	lbm	0,1,2	0.513021	0.527474	0.0144531	0.509047	0.513805	0.0047579	-0.00969523	-0.00852865	0.0371761	-0.0182419	0.0278178	-0.0382968	0.0209885
DEAP	rnd	0,1,2	0.51276	0.517839	0.00507813	0.504866	0.512472	0.00760539	0.00252726	-0.0166016	0.0265023	-0.0143771	0.0294064	-0.0297193	0.0324227
DEAP	biot	0,1,2	0.557031	0.568424	0.0113932	0.527812	0.532909	0.00509701	-0.00629622	-0.00794434	0.0317057	-0.013428	0.0230326	-0.0330545	0.0171173
DEAP	bipde	0,1,2	0.539062	0.552865	0.0138021	0.571184	0.576349	0.00516492	-0.00863717	-0.00338542	0.0314453	-0.00743052	0.0192503	-0.028338	0.0108252
DEAP	bipden	0,1,2	0.514323	0.516276	0.00195312	0.527755	0.534279	0.00652467	0.00457154	-0.015887	0.0200553	-0.00965427	0.0223777	-0.0177315	0.028899
DREAMER	de	0,1,2	0.476449	0.571558	0.0951087	0.565461	0.561691	-0.00376957	-0.0988783	0.00538949	0.183877	-0.0691663	0.0653115	-0.183014	-0.00961685
DREAMER	rawde	0,1,2	0.468297	0.584239	0.115942	0.537473	0.554654	0.0171809	-0.0987611	0.0434783	0.188428	-0.040434	0.0766545	-0.170847	-0.0237821
DREAMER	cbm	0,1,2	0.506341	0.538949	0.0326087	0.518265	0.532827	0.0145615	-0.0180472	-0.0444067	0.106001	-0.0492076	0.0831461	-0.1037	0.0676385
DREAMER	lbm	0,1,2	0.492754	0.546196	0.053442	0.505781	0.552855	0.047074	-0.00636801	-0.0163043	0.128623	-0.0180832	0.108229	-0.0732081	0.0610336
DREAMER	rnd	0,1,2	0.509964	0.512681	0.00271739	0.551973	0.519	-0.0329736	-0.035691	-0.0797101	0.0869565	-0.0996597	0.0347217	-0.122765	0.0517609
DREAMER	biot	0,1,2	0.488225	0.530797	0.0425725	0.532426	0.570826	0.0384	-0.0041725	-0.0507246	0.131341	-0.0323515	0.106628	-0.0793113	0.0721088
DREAMER	bipde	0,1,2	0.480978	0.576087	0.0951087	0.548072	0.579622	0.0315499	-0.0635588	0.00362319	0.197464	-0.0321822	0.0973134	-0.148178	0.0265865
DREAMER	bipden	0,1,2	0.499094	0.527174	0.0280797	0.550712	0.55706	0.00634848	-0.0217312	-0.0724864	0.125	-0.0453269	0.0625038	-0.116925	0.0764089

### Sheet: d_robustness
task	setting	S_minus_U	lo95	hi95
FACED-9	Linear, all windows	16.21	13.3379	19.109
FACED-9	Linear, held-out	14.3857	11.348	17.4912
FACED-9	MLP, held-out	14.8675	11.781	17.9464
FACED-9	λ = $10^{-4}$	15.1573	12.1343	18.4132
FACED-9	λ = $10^{-3}$	15.4998	12.3746	18.6203
FACED-9	λ = $10^{-2}$	15.7407	12.1797	19.2377
FACED-9	λ = $10^{-1}$	14.1147	10.1351	17.9771
FACED-9	λ = 1	12.1311	7.57584	16.9425
FACED-2	Linear, all windows	8.13008	5.30149	10.8967
FACED-2	Linear, held-out	7.1477	2.47248	12.1786
FACED-2	MLP, held-out	7.40176	2.20147	12.4839
FACED-2	λ = $10^{-4}$	7.0122	2.18496	11.5015
FACED-2	λ = $10^{-3}$	7.23238	2.40515	11.8568
FACED-2	λ = $10^{-2}$	6.99526	1.72764	12.2129
FACED-2	λ = $10^{-1}$	8.02846	2.71003	13.3816
FACED-2	λ = 1	7.60501	1.72764	13.2292
SEED	Linear, all windows	9.14815	4.2716	15.1373
SEED	Linear, held-out	8.51852	1.77778	16.225
SEED	MLP, held-out	8.48148	3.2213	15.112
SEED	λ = $10^{-4}$	7.25926	1.25926	14.7787
SEED	λ = $10^{-3}$	8.33333	1.37037	16.2231
SEED	λ = $10^{-2}$	7.59259	1.37037	15.4824
SEED	λ = $10^{-1}$	7.22222	2.14815	13.6296
SEED	λ = 1	5.07407	0.62963	10.7787
SEED-IV	Linear, all windows	3.09259	1.18503	5.04336
SEED-IV	Linear, held-out	2.22222	-0.351852	4.87083
SEED-IV	MLP, held-out	2.61111	-0.797685	6.16713
SEED-IV	λ = $10^{-4}$	2.87037	-0.37037	6.16667
SEED-IV	λ = $10^{-3}$	3.38889	0.648148	6.05556
SEED-IV	λ = $10^{-2}$	2.37037	-0.166667	4.85231
SEED-IV	λ = $10^{-1}$	1.64815	-0.759722	4.03704
SEED-IV	λ = 1	3.05556	0.851389	5.44491
SEED-V	Linear, all windows	11.0185	7.33738	14.7454
SEED-V	Linear, held-out	8.81944	2.91667	14.9306
SEED-V	MLP, held-out	13.2639	7.63715	19.375
SEED-V	λ = $10^{-4}$	12.0139	6.17882	18.1944
SEED-V	λ = $10^{-3}$	11.8056	5.48264	17.7778
SEED-V	λ = $10^{-2}$	12.6389	6.875	18.5434
SEED-V	λ = $10^{-1}$	11.6667	6.31944	17.224
SEED-V	λ = 1	11.875	6.94444	17.3628
SEED-VII	Linear, all windows	5.21164	3.115	7.3249
SEED-VII	Linear, held-out	3.35317	0.356895	6.28001
SEED-VII	MLP, held-out	3.95833	0.247768	7.50074
SEED-VII	λ = $10^{-4}$	2.94643	-0.138889	5.97346
SEED-VII	λ = $10^{-3}$	4.64286	1.46825	7.79787
SEED-VII	λ = $10^{-2}$	5.9127	2.51959	9.47421
SEED-VII	λ = $10^{-1}$	6.88492	3.61062	10.1292
SEED-VII	λ = 1	5.43651	1.87475	8.99826
DEAP-4	Linear, all windows	1.96615	0.0779622	3.9196
DEAP-4	Linear, held-out	1.875	-1.56299	5.21484
DEAP-4	MLP, held-out	1.48437	-2.05078	5.17676
DEAP-4	λ = $10^{-4}$	1.38672	-1.97363	4.78516
DEAP-4	λ = $10^{-3}$	1.66016	-1.64111	4.96191
DEAP-4	λ = $10^{-2}$	1.17187	-1.69922	4.21875
DEAP-4	λ = $10^{-1}$	1.11328	-1.69971	4.37598
DEAP-4	λ = 1	2.55859	-0.820312	6.25049
DEAP-2	Linear, all windows	0.761719	-0.651204	2.20068
DEAP-2	Linear, held-out	0.3125	-2.40283	3.14453
DEAP-2	MLP, held-out	0.507812	-2.50049	3.49609
DEAP-2	λ = $10^{-4}$	0.234375	-2.05078	2.57861
DEAP-2	λ = $10^{-3}$	0	-2.40234	2.44189
DEAP-2	λ = $10^{-2}$	0.839844	-1.52344	3.22314
DEAP-2	λ = $10^{-1}$	0.605469	-1.99219	3.18408
DEAP-2	λ = 1	1.15234	-0.898437	3.37939
DREAMER-9	Linear, all windows	11.6747	3.94525	19.5652
DREAMER-9	Linear, held-out	14.2512	4.34783	24.3961
DREAMER-9	MLP, held-out	11.8357	3.3756	20.5314
DREAMER-9	λ = $10^{-4}$	12.8019	2.89855	23.1884
DREAMER-9	λ = $10^{-3}$	15.2174	5.31401	25.3623
DREAMER-9	λ = $10^{-2}$	16.9082	7.00483	26.8176
DREAMER-9	λ = $10^{-1}$	16.6667	5.06643	27.5362
DREAMER-9	λ = 1	14.4928	4.10024	25.1208
DREAMER-2	Linear, all windows	9.51087	0.450634	19.2052
DREAMER-2	Linear, held-out	13.8587	-6.52853	35.3261
DREAMER-2	MLP, held-out	11.413	-6.25	29.0761
DREAMER-2	λ = $10^{-4}$	12.2283	-11.6848	36.1413
DREAMER-2	λ = $10^{-3}$	13.0435	-10.8764	37.5068
DREAMER-2	λ = $10^{-2}$	13.0435	-11.1413	37.5
DREAMER-2	λ = $10^{-1}$	15.2174	-8.69565	39.4022
DREAMER-2	λ = 1	21.7391	-2.72418	45.3872
