## Supplementary material for "Shared experimental materials inflate and reorder cross-participant decoding benchmarks": Source_data: ED_Fig5_source_data.xlsx

### Sheet: a_protocols
task	model	protocol	dS	dS_lo	dS_hi	dU	dU_lo	dU_hi	I	I_lo	I_hi
FACED-9	CBraMod	Frozen, linear readout	12.6179	9.367	15.8607	-2.29098	-4.72517	-0.0525695	14.9089	11.8663	18.1196
FACED-9	CBraMod	LP-FT, default settings	9.05601	5.30701	12.6569	-3.27963	-6.16864	-0.459136	12.3356	7.93423	16.9113
FACED-9	CBraMod	LP-FT, nested tuning	13.1612	8.8121	17.8518	-4.3511	-7.80137	-0.882013	17.5123	12.3604	23.2487
FACED-9	CBraMod	Nested tuning, held-out norm.	13.1185	8.34782	17.8713	-4.7576	-8.05035	-1.40244	17.8761	12.9074	23.2185
FACED-9	LaBraM	Frozen, linear readout	4.91192	2.07251	7.94806	-2.76021	-5.05131	-0.619793	7.67214	5.09949	10.3734
FACED-9	LaBraM	LP-FT, default settings	8.83519	4.90308	12.8877	-3.85426	-6.96082	-1.00346	12.6895	8.74448	17.1035
FACED-9	LaBraM	LP-FT, nested tuning	12.9931	8.71713	17.3725	-4.03493	-7.44059	-0.935398	17.028	12.547	21.8007
FACED-9	LaBraM	Nested tuning, held-out norm.	12.968	8.37668	17.5274	-4.43641	-7.65589	-1.45275	17.4044	12.6215	22.3632
FACED-2	CBraMod	Frozen, linear readout	3.05443	-0.114894	6.53879	-2.8794	-6.6853	0.73453	5.93383	2.67022	9.37246
FACED-2	CBraMod	LP-FT, default settings	5.18293	0.677224	9.87043	-0.846883	-5.45393	3.88465	6.02981	1.44507	10.4119
FACED-2	CBraMod	LP-FT, nested tuning	5.46522	0.304313	10.4449	-4.9458	-9.79223	-0.315041	10.411	5.41949	15.4136
FACED-2	CBraMod	Nested tuning, held-out norm.	4.35863	-1.41147	10.0051	-4.257	-8.26643	0.00141147	8.61563	3.22917	13.9815
FACED-2	LaBraM	Frozen, linear readout	-0.581527	-3.95311	2.77792	-3.7037	-7.47516	0.068033	3.12218	0.32732	5.92282
FACED-2	LaBraM	LP-FT, default settings	5.43135	1.274	9.89188	-4.17796	-8.43609	0.147075	9.6093	5.36275	13.912
FACED-2	LaBraM	LP-FT, nested tuning	10.2755	4.56131	16.1707	-4.90063	-9.84671	0.102473	15.1762	9.3383	21.1506
FACED-2	LaBraM	Nested tuning, held-out norm.	9.69964	4.32475	15.0638	-3.72629	-8.96624	1.3903	13.4259	7.53133	19.4236
SEED-V	CBraMod	Frozen, linear readout	-0.439815	-5.50926	4.30556	-2.36111	-7.5	2.31597	1.9213	-2.73264	6.66667
SEED-V	CBraMod	LP-FT, default settings	-2.91667	-10.1863	4.16782	-0.509259	-7.22338	6.57523	-2.40741	-8.98264	4.12037
SEED-V	CBraMod	LP-FT, nested tuning	-3.51852	-11.3912	3.98264	-2.91667	-8.42593	2.63889	-0.601852	-8.01042	6.62153
SEED-V	CBraMod	Nested tuning, held-out norm.	-5.87963	-13.6111	1.25347	-4.49074	-10.3727	1.62153	-1.38889	-8.7037	5.83449
SEED-V	LaBraM	Frozen, linear readout	0.694444	-4.09722	5.76447	-1.2037	-6.85185	4.76852	1.89815	-2.87037	6.52894
SEED-V	LaBraM	LP-FT, default settings	-0.37037	-6.43519	6.38889	1.66667	-4.4456	8.42708	-2.03704	-10.2789	6.48148
SEED-V	LaBraM	LP-FT, nested tuning	-3.33333	-10.7442	3.84375	-2.82407	-8.93634	2.91667	-0.509259	-7.87037	7.31597
SEED-V	LaBraM	Nested tuning, held-out norm.	-3.75	-10.8796	3.56597	-3.88889	-10.3264	2.36227	0.138889	-6.62037	7.45486

### Sheet: b_pretraining_tuned
task	model	protocol	dS	dS_lo	dS_hi	dU	dU_lo	dU_hi	I	I_lo	I_hi
FACED-9	CBraMod	default	6.34347	2.34267	10.2409	4.52675	2.54121	6.61955	1.81672	-1.80926	5.19434
FACED-9	CBraMod	nested	0.117936	-3.29726	3.82421	3.02118	1.1091	4.81362	-2.90324	-6.66773	0.828503
FACED-9	LaBraM	default	9.93175	7.16382	12.8904	3.60835	1.72124	5.45914	6.3234	3.36232	9.65341
FACED-9	LaBraM	nested	13.8914	10.8897	17.018	2.81793	0.93797	4.72781	11.0735	8.0346	14.3509
SEED-V	CBraMod	default	10	3.28704	16.853	5.64815	-0.09375	12.037	4.35185	-1.25116	10.5556
SEED-V	CBraMod	nested	9.35185	4.07292	14.7685	5.60185	-5.68989e-15	11.2037	3.75	-1.25116	8.37963
SEED-V	LaBraM	default	10.0926	4.86111	15.463	6.52778	0.600694	12.5937	3.56481	-2.26968	9.4919
SEED-V	LaBraM	nested	8.28704	3.05556	14.1215	4.76852	-1.06481	10.603	3.51852	-3.42708	11.2037

### Sheet: c_pretraining_frozen
task	arch	init	dS	dS_lo	dS_hi	dU	dU_lo	dU_hi	I	I_lo	I_hi
FACED-9	CBraMod	0	9.42613	6.67078	12.253	3.98474	2.06226	6.00472	5.44138	3.0888	7.82527
FACED-2	CBraMod	0	2.34304	0.0560355	4.78263	0.892051	-2.77778	4.60761	1.45099	-1.65481	4.57924
SEED	CBraMod	0	9.95062	5.87623	14.8275	4.83951	-1.38272	11.4568	5.11111	0.320062	9.92623
SEED-IV	CBraMod	0	10.6049	5.80216	15.5562	9.2284	4.13426	14.321	1.37654	-1.42022	4.22238
SEED-V	CBraMod	0	13.6111	8.12442	18.6117	7.40741	1.66667	12.9167	6.2037	2.22164	10.0231
SEED-VII	CBraMod	0	12.9001	9.89418	16.0451	7.95635	4.50372	11.6374	4.94378	1.458	8.1021
DEAP-4	CBraMod	0	6.57552	2.99447	10.0918	6.06771	2.00521	10.0527	0.507812	-2.36361	3.3597
DEAP-2	CBraMod	0	5.91146	1.45833	10.5339	6.48438	1.74414	11.4603	-0.572917	-3.81527	2.60417
DREAMER-9	CBraMod	0	7.48792	2.657	12.3994	-0.241546	-5.31401	4.7504	7.72947	1.52979	14.1747
DREAMER-2	CBraMod	0	0.271739	-6.61232	7.06522	-1.3587	-8.51676	4.8913	1.63043	-7.15806	10.1449
FACED-9	CBraMod	1	11.8639	9.0779	14.5818	2.57704	0.596959	4.58484	9.28686	6.61174	11.9343
FACED-2	CBraMod	1	1.96477	-0.543276	4.6635	0.677507	-2.71003	4.09948	1.28726	-1.36645	3.97471
SEED	CBraMod	1	7.32099	2.8392	12.6049	2.22222	-4	8.14938	5.09877	0.0246914	11.0506
SEED-IV	CBraMod	1	13.7099	8.81435	18.6301	12.0062	7.0054	17.2539	1.7037	-0.981636	4.48765
SEED-V	CBraMod	1	11.5972	6.94387	15.7413	7.59259	2.3125	12.7326	4.00463	-0.602431	9.00463
SEED-VII	CBraMod	1	12.3313	8.99744	15.6683	7.04365	3.75967	10.536	5.2877	2.16245	8.42634
DEAP-4	CBraMod	1	4.66146	0.825358	8.2819	4.63542	0.363281	8.64583	0.0260417	-2.61719	2.82096
DEAP-2	CBraMod	1	1.42578	-3.10661	6.03581	0.833333	-3.90625	6.04232	0.592448	-2.29818	3.646
DREAMER-9	CBraMod	1	8.9372	4.1868	14.0097	1.36876	-2.25644	5.39452	7.56844	2.01288	13.285
DREAMER-2	CBraMod	1	3.53261	-2.98913	9.87319	-1.72101	-7.51812	3.80661	5.25362	-3.89493	14.1304
FACED-9	CBraMod	2	13.4309	10.6468	16.1813	4.00482	1.91954	6.14041	9.42613	6.93284	11.9481
FACED-2	CBraMod	2	3.06007	0.135501	6.12593	0.417796	-3.51203	4.82187	2.64228	-0.457458	5.96855
SEED	CBraMod	2	9.16049	5.07284	13.3343	4.64198	-1.4321	10.9642	4.51852	-0.160802	8.82747
SEED-IV	CBraMod	2	14.2099	9.53642	18.9329	13.4568	8.48688	18.4576	0.753086	-1.86435	3.51852
SEED-V	CBraMod	2	13.7037	8.95775	18.588	6.48148	0.416667	12.5937	7.22222	2.89352	11.8519
SEED-VII	CBraMod	2	13.2011	10.3306	15.9891	7.77778	4.41468	11.6473	5.42328	2.49008	8.21768
DEAP-4	CBraMod	2	4.69401	1.31478	8.11865	4.34896	0.285807	8.33464	0.345052	-2.28564	3.22314
DEAP-2	CBraMod	2	3.28125	-1.31543	7.91797	2.8125	-2.52604	7.73503	0.46875	-2.56576	3.63281
DREAMER-9	CBraMod	2	6.68277	1.69082	12.2383	-0.805153	-5.15298	3.54267	7.48792	1.04469	13.8486
DREAMER-2	CBraMod	2	0.181159	-7.6087	7.8827	-4.07609	-10.5978	2.71739	4.25725	-5.16531	13.9515
FACED-9	LaBraM	0	10.0472	7.84145	12.5434	3.53056	1.80167	5.31266	6.51661	4.18411	8.90049
FACED-2	LaBraM	0	3.99164	1.26411	6.54359	3.17299	-0.553579	6.54951	0.818654	-1.88079	3.58542
SEED	LaBraM	0	6.2963	1.78951	11.1127	3.55556	-0.988889	8.24815	2.74074	-1.85309	7.6429
SEED-IV	LaBraM	0	10.0432	5.60494	14.5934	8.64198	3.82639	13.2724	1.40123	-0.944444	3.77191
SEED-V	LaBraM	0	9.97685	4.99942	15.1169	4.72222	-0.97338	10.8796	5.25463	0.601273	10.2552
SEED-VII	LaBraM	0	8.65079	5.7462	11.3824	5.87302	2.79588	9.16667	2.77778	0.330192	5.35078
DEAP-4	LaBraM	0	1.51693	-1.76432	4.93506	-0.208333	-4.34896	4.06315	1.72526	-1.07471	4.73324
DEAP-2	LaBraM	0	0.0195312	-3.7959	4.18669	0.234375	-4.24544	5.00065	-0.214844	-3.45752	3.03402
DREAMER-9	LaBraM	0	5.95813	0.885668	10.8696	-0.161031	-4.10829	3.54469	6.11916	-0.00201288	12.2383
DREAMER-2	LaBraM	0	3.71377	-2.80797	10.2355	-1.63043	-8.3356	4.98415	5.3442	-3.80435	14.8551
FACED-9	LaBraM	1	8.60434	6.22168	11.1338	3.09646	1.52746	4.70246	5.50788	3.04734	7.96202
FACED-2	LaBraM	1	3.03184	0.445884	5.58957	1.05014	-2.10027	3.80618	1.98171	-0.627117	4.74255
SEED	LaBraM	1	5.53086	1.09784	9.77809	3.65432	-1.82716	9.08889	1.87654	-2.17315	6.49414
SEED-IV	LaBraM	1	11.7778	7.34444	16.216	10.3395	5.46219	15.1852	1.43827	-1.34583	4.11127
SEED-V	LaBraM	1	10.6019	5.3235	15.7888	4.07407	-2.22222	10.4178	6.52778	2.61516	10.6042
SEED-VII	LaBraM	1	6.91799	4.12368	9.73231	4.79167	1.52778	8.14484	2.12632	-0.542576	4.59334
DEAP-4	LaBraM	1	-0.286458	-3.62646	3.17773	0.494792	-3.48958	4.63607	-0.78125	-3.95866	2.611
DEAP-2	LaBraM	1	-2.14193	-6.98584	2.72786	-3.07292	-7.94271	1.64062	0.93099	-2.79297	4.59017
DREAMER-9	LaBraM	1	5.63607	-0.245572	11.1916	0	-3.86473	3.46417	5.63607	-1.61232	13.3676
DREAMER-2	LaBraM	1	1.90217	-4.35009	8.42618	0.0905797	-6.52174	6.25	1.81159	-7.06748	10.7812
FACED-9	LaBraM	2	8.84899	6.21782	11.6143	3.08642	1.385	4.80032	5.76257	3.31944	8.24178
FACED-2	LaBraM	2	4.88934	2.06047	7.77453	2.55194	-1.18648	6.23334	2.3374	-0.282436	5.22824
SEED	LaBraM	2	7.38272	2.03488	13.0123	4.59259	-1.48272	10.5679	2.79012	-1.39537	7.49444
SEED-IV	LaBraM	2	11.4938	7.25262	16.1235	10.1235	5.55478	14.9398	1.37037	-1.29012	4.06836
SEED-V	LaBraM	2	12.1991	7.29109	17.0839	6.11111	-0.231481	12.4074	6.08796	1.50405	10.6725
SEED-VII	LaBraM	2	9.43783	6.60706	12.4243	6.89484	3.7996	10.278	2.54299	0.101604	4.96362
DEAP-4	LaBraM	2	1.70573	-1.90837	5.17611	0.598958	-3.72396	4.79362	1.10677	-1.54948	3.88053
DEAP-2	LaBraM	2	-2.55208	-6.4917	1.63428	-3.17708	-7.78711	1.48438	0.625	-2.76058	4.00439
DREAMER-9	LaBraM	2	4.34783	-1.12721	9.58132	1.36876	-2.49597	4.91345	2.97907	-3.86675	9.18076
DREAMER-2	LaBraM	2	4.25725	-2.71739	12.3211	-2.53623	-8.7885	3.98777	6.79348	-2.35507	17.1264
