## Supplementary material for "Shared experimental materials inflate and reorder cross-participant decoding benchmarks": Source_data: ED_Fig6_source_data.xlsx

### Sheet: comparisons
comparison	protocol	task	dS	dS_lo	dS_hi	dU	dU_lo	dU_hi	I	I_lo	I_hi	dD	outcome	n_subjects	n_clips
CBraMod − DE	frozen	FACED-9	12.6179	9.367	15.8607	-2.29098	-4.72517	-0.0525695	14.9089	11.8663	18.1196	0.2235	Reversed	123	28
CBraMod − DE	frozen	FACED-2	3.05443	-0.114894	6.53879	-2.8794	-6.6853	0.73453	5.93383	2.67022	9.37246	0.191288	Larger under S	123	24
CBraMod − DE	frozen	SEED	0.753086	-3.65525	5.06173	0.790123	-4.89012	5.92593	-0.037037	-3.59414	3.46944	0.00740741	No clear difference	15	15
CBraMod − DE	frozen	SEED-IV	2.27778	-2.32114	7.16698	0.925926	-3.67361	5.7716	1.35185	-0.96358	3.61744	0.0431373	No clear difference	15	72
CBraMod − DE	frozen	SEED-V	-0.439815	-5.50926	4.30556	-2.36111	-7.5	2.31597	1.9213	-2.73264	6.66667	0.0641667	No clear difference	16	45
CBraMod − DE	frozen	SEED-VII	0.598545	-2.47049	3.50207	-1.67659	-5.16865	1.8058	2.27513	-0.519593	5.10921	0.107328	No clear difference	20	80
CBraMod − DE	frozen	DEAP-4	-1.05469	-5.09782	3.01579	-0.703125	-5.47005	4.03646	-0.351562	-3.13151	2.4292	0.0202381	No clear difference	32	40
CBraMod − DE	frozen	DEAP-2	-0.325521	-6.64779	6.03564	-0.260417	-6.77083	6.40755	-0.0651042	-2.55908	2.40283	-0.00689223	No clear difference	32	40
CBraMod − DE	frozen	DREAMER-9	1.52979	-3.54469	6.36071	3.46216	-1.12721	8.53462	-1.93237	-9.10024	4.91143	-0.0811111	No clear difference	23	18
CBraMod − DE	frozen	DREAMER-2	-4.52899	-10.5978	1.63043	3.80435	-2.89855	10.2355	-8.33333	-17.029	0.636322	0.0171429	No clear difference	23	16
LaBraM − DE	frozen	FACED-9	4.91192	2.07251	7.94806	-2.76021	-5.05131	-0.619793	7.67214	5.09949	10.3734	0.160846	Reversed	123	28
LaBraM − DE	frozen	FACED-2	-0.581527	-3.95311	2.77792	-3.7037	-7.47516	0.068033	3.12218	0.32732	5.92282	0.105348	Larger under S	123	24
LaBraM − DE	frozen	SEED	0.506173	-3.1608	4.39568	0.839506	-4.14815	5.67901	-0.333333	-4.1358	3.51883	0.0648148	No clear difference	15	15
LaBraM − DE	frozen	SEED-IV	2.12346	-2.12346	6.54429	0.895062	-3.73534	5.77238	1.2284	-0.987809	3.48781	0.0460784	No clear difference	15	72
LaBraM − DE	frozen	SEED-V	0.694444	-4.09722	5.76447	-1.2037	-6.85185	4.76852	1.89815	-2.87037	6.52894	-0.00625	No clear difference	16	45
LaBraM − DE	frozen	SEED-VII	-0.753968	-3.79671	2.13988	-1.91468	-5.3869	1.8058	1.16071	-1.65394	3.78365	0.0572356	No clear difference	20	80
LaBraM − DE	frozen	DEAP-4	-3.63932	-7.91683	0.748861	-4.50521	-9.03776	0.0527344	0.865885	-1.69303	3.47673	0.00542328	No clear difference	32	40
LaBraM − DE	frozen	DEAP-2	-3.66536	-9.38167	1.77148	-4.63542	-10.5736	1.5625	0.970052	-1.85596	3.72412	-0.00438596	No clear difference	32	40
LaBraM − DE	frozen	DREAMER-9	1.52979	-3.46417	7.00684	1.61031	-2.65902	5.39452	-0.0805153	-7.08535	7.16787	-0.108889	No clear difference	23	18
LaBraM − DE	frozen	DREAMER-2	-3.80435	-10.3261	2.90082	2.44565	-4.07609	9.05797	-6.25	-15.7609	3.71377	-0.0107143	No clear difference	23	16
CBraMod LP-FT − DE	LP-FT	FACED-9	9.88156	6.8469	12.9532	-2.6498	-5.04711	-0.45142	12.5314	8.89021	16.3208		Reversed	123	28
CBraMod LP-FT − DE	LP-FT	FACED-2	4.17796	0.564589	7.79189	-0.937218	-5.30855	3.61365	5.11518	2.47262	7.76874		Larger under S	123	24
CBraMod LP-FT − DE	LP-FT	SEED	1.1358	-2.61728	4.69259	-0.790123	-4.69259	3.16049	1.92593	-1.4321	5.1358		No clear difference	15	15
CBraMod LP-FT − DE	LP-FT	SEED-IV	2.56173	-2.37654	7.62423	1.01852	-3.51929	5.74151	1.54321	-1.32793	4.53704		No clear difference	15	72
CBraMod LP-FT − DE	LP-FT	SEED-V	-5	-11.1574	0.927083	-2.08333	-7.68519	3.47454	-2.91667	-7.96296	2.40741		No clear difference	16	45
CBraMod LP-FT − DE	LP-FT	SEED-VII	2.5496	-1.17113	6.3693	-2.27183	-5.85367	1.46825	4.82143	1.34896	8.24454		Larger under S	20	80
CBraMod LP-FT − DE	LP-FT	DEAP-4	0.572917	-3.48958	5.10417	0.0260417	-3.93229	4.48047	0.546875	-2.60482	3.62044		No clear difference	32	40
CBraMod LP-FT − DE	LP-FT	DEAP-2	2.1875	-3.38542	8.07292	0.729167	-5.33854	6.97982	1.45833	-1.74544	4.89714		No clear difference	32	40
CBraMod LP-FT − DE	LP-FT	DREAMER-9	3.05958	-2.0149	8.21256	5.15298	0.483092	10.3885	-2.0934	-9.34179	4.66989		No clear difference	23	18
CBraMod LP-FT − DE	LP-FT	DREAMER-2	-5.16304	-12.0471	1.3587	5.97826	-0.726902	12.9529	-11.1413	-21.4674	-1.62817		Larger under U	23	16
LaBraM LP-FT − DE	LP-FT	FACED-9	10.2881	7.00837	13.7161	-3.24701	-5.56566	-1.09587	13.5351	10.2497	16.9505		Reversed	123	28
LaBraM LP-FT − DE	LP-FT	FACED-2	4.62963	0.959519	8.18654	-3.01491	-6.3807	0.372629	7.64453	4.2793	11.0552		Larger under S	123	24
LaBraM LP-FT − DE	LP-FT	SEED	2.17284	-2.07531	6.96296	0.740741	-3.7037	5.23457	1.4321	-2.22346	5.18642		No clear difference	15	15
LaBraM LP-FT − DE	LP-FT	SEED-IV	4.1358	-0.524691	8.98148	0.524691	-3.98225	5.24691	3.61111	0.864198	6.42052		Larger under S	15	72
LaBraM LP-FT − DE	LP-FT	SEED-V	0.0925926	-4.49074	5.14005	0.694444	-4.63079	6.01852	-0.601852	-6.11111	4.81481		No clear difference	16	45
LaBraM LP-FT − DE	LP-FT	SEED-VII	3.14484	-1.00347	7.05357	0.496032	-3.53224	4.46453	2.64881	-1.10119	6.19072		No clear difference	20	80
LaBraM LP-FT − DE	LP-FT	DEAP-4	-1.22396	-5.88672	3.64583	-2.89062	-7.55273	1.72005	1.66667	-1.87565	5.3125		No clear difference	32	40
LaBraM LP-FT − DE	LP-FT	DEAP-2	1.14583	-4.94792	7.08333	-0.546875	-6.95378	5.52083	1.69271	-1.53776	5.33854		No clear difference	32	40
LaBraM LP-FT − DE	LP-FT	DREAMER-9	1.93237	-3.30314	7.40741	1.20773	-2.89855	4.83092	0.724638	-6.60225	8.29509		No clear difference	23	18
LaBraM LP-FT − DE	LP-FT	DREAMER-2	-3.26087	-10.2355	3.53261	1.11022e-14	-6.34284	6.79348	-3.26087	-13.1341	6.07111		No clear difference	23	16
CBraMod (pooled) − DE	frozen	FACED-9	-4.01235	-7.91858	-0.0956037	-4.00231	-6.57433	-1.33713	-0.0100371	-3.67651	3.6681	0.0205988	No clear difference	123	28
CBraMod (pooled) − DE	frozen	FACED-2	-0.186314	-3.6982	3.61422	-1.88573	-6.18987	2.50706	1.69941	-1.27047	4.66421	-0.0471061	No clear difference	123	24
CBraMod (pooled) − DE	frozen	SEED	-7.16049	-14.8531	0.271914	-3.65432	-11.6556	4.44568	-3.50617	-7.5321	-0.0861111	-0.0925926	Larger under U	15	15
CBraMod (pooled) − DE	frozen	SEED-IV	-7.88272	-13.834	-1.38241	-8.24074	-14.5687	-1.47994	0.358025	-2.19753	2.74722	-0.00980392	No clear difference	15	72
CBraMod (pooled) − DE	frozen	SEED-V	-8.63426	-13.6597	-3.49479	-8.10185	-13.287	-2.26736	-0.532407	-5.25521	4.14468	0.0120833	No clear difference	16	45
CBraMod (pooled) − DE	frozen	SEED-VII	-8.51521	-12.6593	-4.66129	-9.41468	-13.6312	-5.47619	0.899471	-1.96131	3.83606	0.0516698	No clear difference	20	80
CBraMod (pooled) − DE	frozen	DEAP-4	-0.364583	-5.18945	4.57764	-1.27604	-6.01562	3.62044	0.911458	-1.71273	3.42448	0.0183862	No clear difference	32	40
CBraMod (pooled) − DE	frozen	DEAP-2	4.32292	-2.25293	10.8413	3.77604	-3.25521	10.5469	0.546875	-1.69922	2.84619	0.0214286	No clear difference	32	40
CBraMod (pooled) − DE	frozen	DREAMER-9	-2.73752	-8.13205	2.657	0.724638	-4.1868	6.19968	-3.46216	-12.0773	4.6719	-0.155556	No clear difference	23	18
CBraMod (pooled) − DE	frozen	DREAMER-2	-8.51449	-15.6726	-1.72101	5.16304	-2.53623	12.6812	-13.6775	-24.9094	-3.16803	-0.05	Larger under U	23	16
LaBraM (pooled) − DE	frozen	FACED-9	-8.3095	-11.1909	-5.24174	-2.82294	-5.60336	-0.0749021	-5.48655	-8.83776	-2.22407	-0.0740556	Larger under U	123	28
LaBraM (pooled) − DE	frozen	FACED-2	-4.17231	-7.86501	-0.348916	-3.27462	-7.57791	0.846883	-0.897696	-3.64753	1.95362	-0.113273	No clear difference	123	24
LaBraM (pooled) − DE	frozen	SEED	-5.65432	-12.0994	0.630864	-8.2963	-15.5568	-0.839506	2.64198	-1.00062	6.66698	0.0981481	No clear difference	15	15
LaBraM (pooled) − DE	frozen	SEED-IV	-2.78395	-8.39522	3.40139	-3.95062	-10.0625	2.59336	1.16667	-0.975926	3.29012	0.0431373	No clear difference	15	72
LaBraM (pooled) − DE	frozen	SEED-V	-3.93519	-9.58333	1.62153	-5.55556	-11.4352	0.1875	1.62037	-2.94097	6.45891	0.00916667	No clear difference	16	45
LaBraM (pooled) − DE	frozen	SEED-VII	-4.15675	-7.99603	-0.70081	-4.62302	-8.32341	-0.912202	0.46627	-2.4671	3.32011	0.0462894	No clear difference	20	80
LaBraM (pooled) − DE	frozen	DEAP-4	0.878906	-3.31527	5.28011	0.364583	-4.47982	4.94857	0.514323	-2.6307	3.78939	0.0333333	No clear difference	32	40
LaBraM (pooled) − DE	frozen	DEAP-2	2.83854	-3.06038	9.05615	3.04688	-3.36263	9.81836	-0.208333	-2.74137	2.34424	0.0109023	No clear difference	32	40
LaBraM (pooled) − DE	frozen	DREAMER-9	0.402576	-4.58937	5.31401	1.44928	-3.38366	6.03865	-1.0467	-8.53462	6.60225	-0.0822222	No clear difference	23	18
LaBraM (pooled) − DE	frozen	DREAMER-2	-8.24275	-15.2174	-0.991848	1.81159	-5.70652	9.69429	-10.0543	-21.9226	1.72101	-0.00571429	No clear difference	23	16
BIOT − bipolar DE	frozen	FACED-9	-13.0144	-15.8463	-10.1291	-1.65613	-4.08016	0.529898	-11.3583	-13.8967	-8.66788	-0.272185	Larger under U	123	28
BIOT − bipolar DE	frozen	FACED-2	-5.45958	-9.91432	-1.13482	-1.55827	-6.8431	3.72629	-3.90131	-7.45836	-0.536218	-0.208076	Larger under U	123	24
BIOT − bipolar DE	frozen	SEED	-7.71605	-13.6059	-2.17253	-6.12346	-12.6432	-0.245679	-1.59259	-4.2716	0.987654	-0.172222	No clear difference	15	15
BIOT − bipolar DE	frozen	SEED-IV	-12.6481	-18.5002	-6.84552	-12.3148	-18.6736	-6.26543	-0.333333	-2.38318	1.79645	-0.022549	No clear difference	15	72
BIOT − bipolar DE	frozen	SEED-V	-9.58333	-16.0654	-3.28704	-5.74074	-11.7593	0.325231	-3.84259	-7.68519	0.0700231	-0.125	No clear difference	16	45
BIOT − bipolar DE	frozen	SEED-VII	-8.57474	-12.3084	-5.05266	-6.5873	-10.1193	-3.09499	-1.98743	-4.50397	0.446429	-0.126531	No clear difference	20	80
BIOT − bipolar DE	frozen	DEAP-4	0.898437	-3.74382	5.33903	-1.17188	-5.80859	3.43815	2.07031	-0.494954	4.66829	0.0339947	No clear difference	32	40
BIOT − bipolar DE	frozen	DEAP-2	1.55599	-3.77718	6.71257	1.79687	-3.98503	7.52604	-0.240885	-2.78011	2.37663	0.0085213	No clear difference	32	40
BIOT − bipolar DE	frozen	DREAMER-9	-5.55556	-11.1916	-0.724638	3.22061	-1.61031	8.13406	-8.77617	-16.5056	-1.44928	-0.171111	Larger under U	23	18
BIOT − bipolar DE	frozen	DREAMER-2	-4.52899	-13.2246	3.62319	0.724638	-7.97101	9.60371	-5.25362	-18.0276	7.97328	-0.121429	No clear difference	23	16
BIOT − bipolar DE (norm.)	frozen	FACED-9	-9.47757	-11.879	-6.95188	-2.06765	-4.26108	0.000250928	-7.40992	-9.89295	-4.90562	-0.189858	Larger under U	123	28
BIOT − bipolar DE (norm.)	frozen	FACED-2	-4.64657	-8.37285	-1.07258	-0.903342	-5.17248	3.31978	-3.74322	-7.06301	-0.745116	-0.160561	Larger under U	123	24
BIOT − bipolar DE (norm.)	frozen	SEED	-7.7284	-13.0623	-2.66636	-7.7037	-13.4321	-2.51728	-0.0246914	-3.64259	3.00154	-0.116667	No clear difference	15	15
BIOT − bipolar DE (norm.)	frozen	SEED-IV	-11.8519	-17.7965	-5.99969	-12.037	-18.3951	-5.92515	0.185185	-1.82762	2.24799	-0.00784314	No clear difference	15	72
BIOT − bipolar DE (norm.)	frozen	SEED-V	-10.5787	-16.4352	-5.09201	-8.24074	-13.6586	-3.00926	-2.33796	-6.71354	2.26852	-0.0379167	No clear difference	16	45
BIOT − bipolar DE (norm.)	frozen	SEED-VII	-6.74934	-11.2681	-2.72156	-6.5377	-10.9623	-2.39062	-0.21164	-2.64559	2.25207	-0.0412801	No clear difference	20	80
BIOT − bipolar DE (norm.)	frozen	DEAP-4	2.77344	-1.64714	7.23958	0.208333	-4.5332	4.6875	2.5651	0.0512695	5.28711	0.037963	Larger under S	32	40
BIOT − bipolar DE (norm.)	frozen	DEAP-2	5.21484	0.70931	9.90918	4.27083	-1.04167	9.71354	0.94401	-1.60189	3.52246	0.0218045	No clear difference	32	40
BIOT − bipolar DE (norm.)	frozen	DREAMER-9	1.20773	-3.7037	6.20169	1.93237	-2.41546	6.44122	-0.724638	-6.92432	4.91143	0.0133333	No clear difference	23	18
BIOT − bipolar DE (norm.)	frozen	DREAMER-2	0.362319	-8.3356	9.23913	-1.08696	-10.6001	8.06159	1.44928	-10.779	13.8587	-0.055	No clear difference	23	16
Random CBraMod − DE	frozen	FACED-9	0.529459	-3.40137	4.66755	-5.59319	-8.24908	-3.09608	6.12265	2.63465	9.58227	0.0919568	Larger under S	123	28
Random CBraMod − DE	frozen	FACED-2	-0.468609	-4.7887	4.05954	-5.82656	-10.6148	-0.936371	5.35795	1.96463	8.76821	0.0410909	Larger under S	123	24
Random CBraMod − DE	frozen	SEED	-6.60494	-12.8031	-0.689815	-2.71605	-10.2222	4.79012	-3.88889	-7.85216	-0.555247	-0.183333	Larger under U	15	15
Random CBraMod − DE	frozen	SEED-IV	-11.1667	-17.161	-4.85756	-11.2963	-17.5625	-4.81404	0.12963	-2.56188	2.7037	-0.0235294	No clear difference	15	72
Random CBraMod − DE	frozen	SEED-V	-9.74537	-14.4219	-4.53646	-6.01852	-11.5278	0.09375	-3.72685	-9.18981	1.62095	-0.11875	No clear difference	16	45
Random CBraMod − DE	frozen	SEED-VII	-10.1885	-14.0354	-6.59342	-8.97817	-12.8571	-4.98958	-1.21032	-4.14087	1.52166	-0.0794991	No clear difference	20	80
Random CBraMod − DE	frozen	DEAP-4	-6.44531	-10.9832	-1.93994	-5.75521	-10.4954	-0.701823	-0.690104	-3.53532	2.01172	-0.0269841	No clear difference	32	40
Random CBraMod − DE	frozen	DEAP-2	-4.62891	-10.9137	1.3418	-4.66146	-11.6146	1.92773	0.0325521	-2.59782	2.59798	-0.0189223	No clear difference	32	40
Random CBraMod − DE	frozen	DREAMER-9	-5.47504	-11.1936	0.0805153	1.93237	-2.41546	6.28019	-7.40741	-15.781	0.563607	-0.171111	No clear difference	23	18
Random CBraMod − DE	frozen	DREAMER-2	-7.1558	-14.5833	-0.269475	4.16667	-3.35145	12.0494	-11.3225	-23.4624	-0.178895	-0.0978571	Larger under U	23	16
