## Supplementary material for "Shared experimental materials inflate and reorder cross-participant decoding benchmarks": Source_data: ED_Fig7_source_data.xlsx

### Sheet: D_and_gain
task	rep	D	gain
FACED-9	DE (official)	0.443235	16.21
FACED-9	DE (same window)	0.484556	21.093
FACED-9	CBraMod	0.708056	36.002
FACED-9	LaBraM	0.645401	28.7652
FACED-9	Random CBraMod	0.576512	27.2157
FACED-9	CBraMod (pooled)	0.505154	21.083
FACED-9	LaBraM (pooled)	0.4105	15.6065
FACED-9	BIOT	0.220969	6.90681
FACED-9	Bipolar DE	0.493154	18.2651
FACED-9	Bipolar DE (norm.)	0.410827	14.3167
FACED-2	DE (official)	0.298591	8.13008
FACED-2	DE (same window)	0.411061	10.5352
FACED-2	CBraMod	0.602348	16.4691
FACED-2	LaBraM	0.516409	13.6574
FACED-2	Random CBraMod	0.452152	15.8932
FACED-2	CBraMod (pooled)	0.363955	12.2346
FACED-2	LaBraM (pooled)	0.297788	9.63753
FACED-2	BIOT	0.148424	5.61201
FACED-2	Bipolar DE	0.3565	9.51332
FACED-2	Bipolar DE (norm.)	0.308985	9.35524
SEED	DE (official)	0.52963	9.14815
SEED	DE (same window)	0.464815	9.04938
SEED	CBraMod	0.472222	9.01235
SEED	LaBraM	0.52963	8.71605
SEED	Random CBraMod	0.281481	5.16049
SEED	CBraMod (pooled)	0.372222	5.54321
SEED	LaBraM (pooled)	0.562963	11.6914
SEED	BIOT	0.187037	3.90123
SEED	Bipolar DE	0.359259	5.49383
SEED	Bipolar DE (norm.)	0.303704	3.92593
SEED-IV	DE (official)	0.216667	3.09259
SEED-IV	DE (same window)	0.155882	2.41358
SEED-IV	CBraMod	0.19902	3.76543
SEED-IV	LaBraM	0.201961	3.64198
SEED-IV	Random CBraMod	0.132353	2.54321
SEED-IV	CBraMod (pooled)	0.146078	2.7716
SEED-IV	LaBraM (pooled)	0.19902	3.58025
SEED-IV	BIOT	0.0833333	1.35185
SEED-IV	Bipolar DE	0.105882	1.68519
SEED-IV	Bipolar DE (norm.)	0.0911765	1.16667
SEED-V	DE (official)	0.300417	11.0185
SEED-V	DE (same window)	0.24	10.7407
SEED-V	CBraMod	0.304167	12.662
SEED-V	LaBraM	0.23375	12.6389
SEED-V	Random CBraMod	0.12125	7.01389
SEED-V	CBraMod (pooled)	0.252083	10.2083
SEED-V	LaBraM (pooled)	0.249167	12.3611
SEED-V	BIOT	0.0945833	3.47222
SEED-V	Bipolar DE	0.219583	7.31481
SEED-V	Bipolar DE (norm.)	0.1325	5.81019
SEED-VII	DE (official)	0.189518	5.21164
SEED-VII	DE (same window)	0.320965	10.2017
SEED-VII	CBraMod	0.428293	12.4769
SEED-VII	LaBraM	0.3782	11.3624
SEED-VII	Random CBraMod	0.241466	8.9914
SEED-VII	CBraMod (pooled)	0.372635	11.1012
SEED-VII	LaBraM (pooled)	0.367254	10.668
SEED-VII	BIOT	0.112152	3.44577
SEED-VII	Bipolar DE	0.238683	5.4332
SEED-VII	Bipolar DE (norm.)	0.153432	3.65741
DEAP-4	DE (official)	0.060582	1.96615
DEAP-4	DE (same window)	0.0519841	1.60156
DEAP-4	CBraMod	0.0722222	1.25
DEAP-4	LaBraM	0.0574074	2.46745
DEAP-4	Random CBraMod	0.025	0.911458
DEAP-4	CBraMod (pooled)	0.0703704	2.51302
DEAP-4	LaBraM (pooled)	0.0853175	2.11589
DEAP-4	BIOT	0.0694444	2.46745
DEAP-4	Bipolar DE	0.0354497	0.397135
DEAP-4	Bipolar DE (norm.)	0.0314815	-0.0976562
DEAP-2	DE (official)	0.0454887	0.761719
DEAP-2	DE (same window)	0.043609	0.47526
DEAP-2	CBraMod	0.0367168	0.410156
DEAP-2	LaBraM	0.0392231	1.44531
DEAP-2	Random CBraMod	0.0246867	0.507812
DEAP-2	CBraMod (pooled)	0.0650376	1.02214
DEAP-2	LaBraM (pooled)	0.0545113	0.266927
DEAP-2	BIOT	0.0489975	1.13932
DEAP-2	Bipolar DE	0.0404762	1.38021
DEAP-2	Bipolar DE (norm.)	0.027193	0.195312
DREAMER-9	DE (official)	0.291111	11.6747
DREAMER-9	DE (same window)	0.251111	10.306
DREAMER-9	CBraMod	0.17	8.37359
DREAMER-9	LaBraM	0.142222	10.2254
DREAMER-9	Random CBraMod	0.08	2.89855
DREAMER-9	CBraMod (pooled)	0.0955556	6.8438
DREAMER-9	LaBraM (pooled)	0.168889	9.25926
DREAMER-9	BIOT	0.143333	5.47504
DREAMER-9	Bipolar DE	0.314444	14.2512
DREAMER-9	Bipolar DE (norm.)	0.13	6.19968
DREAMER-2	DE (official)	0.170714	9.51087
DREAMER-2	DE (same window)	0.160714	11.5942
DREAMER-2	CBraMod	0.177857	3.26087
DREAMER-2	LaBraM	0.15	5.3442
DREAMER-2	Random CBraMod	0.0628571	0.271739
DREAMER-2	CBraMod (pooled)	0.110714	-2.08333
DREAMER-2	LaBraM (pooled)	0.155	1.53986
DREAMER-2	BIOT	0.0957143	4.25725
DREAMER-2	Bipolar DE	0.217143	9.51087
DREAMER-2	Bipolar DE (norm.)	0.150714	2.80797

### Sheet: within_task_rho
task	spearman_rho
DEAP-2	0.2
DEAP-4	0.624242
DREAMER-2	0.6
DREAMER-9	0.842424
FACED-2	0.90303
FACED-9	0.951515
SEED	0.924016
SEED-IV	0.857147
SEED-V	0.806061
SEED-VII	1
