## Supplementary material for "Shared experimental materials inflate and reorder cross-participant decoding benchmarks": Source_data: ED_Fig8_source_data.xlsx

### Sheet: a_subsets
subset	D	lo95	hi95	channels
Without mastoids	0.303252	0.269465	0.339912	Fp1, Fp2, F7, F3, Fz, F4, F8, FC5, FC1, FC2, FC6, T7, C3, Cz, C4, T8, CP5, CP1, CP2, CP6, P7, P3, Pz, P4, P8, PO3, PO4, O1, Oz, O2
All 32	0.301596	0.26808	0.338676	Fp1, Fp2, F7, F3, Fz, F4, F8, FC5, FC1, FC2, FC6, T7, C3, Cz, C4, T8, CP5, CP1, CP2, CP6, P7, P3, Pz, P4, P8, PO3, PO4, O1, Oz, O2, A1, A2
Random 1	0.300723	0.265785	0.3396	Fp1, Fp2, F7, F4, FC1, FC6, C3, T8, CP5, CP1, CP6, P4, PO3, Oz
Random 6	0.295574	0.260874	0.334322	Fp1, Fz, F8, FC1, T7, C3, Cz, T8, CP2, CP6, PO3, O1, O2, A2
Random 5	0.28657	0.2467	0.323735	Fp2, F3, F8, FC6, C3, CP2, CP6, Pz, P4, PO3, PO4, O1, Oz, A1
Random 10	0.284523	0.249078	0.326269	F7, F3, F4, F8, FC1, FC2, C3, CP5, CP2, Pz, PO3, PO4, O2, A2
Random 7	0.282987	0.241252	0.324836	Fp2, F7, FC5, FC1, FC2, FC6, Cz, CP5, P3, Pz, PO4, O1, O2, A1
Random 3	0.279916	0.248086	0.312136	F4, FC1, FC6, T8, CP2, CP6, P7, P3, P4, P8, PO3, PO4, A1, A2
Random 8	0.279374	0.241372	0.317316	F3, F8, FC5, FC1, FC6, T7, C3, CP5, CP1, P7, Pz, P8, PO4, A1
Random 4	0.277808	0.243802	0.314559	F7, F8, FC5, FC1, FC2, FC6, C3, C4, T8, CP6, P4, PO3, PO4, A2
Random 2	0.268413	0.228004	0.309012	Fp1, Fz, F4, FC2, T7, C3, C4, T8, CP5, P3, Pz, PO3, Oz, O2
Without 8 ocular	0.268202	0.232608	0.303234	F3, Fz, F4, FC5, FC1, FC2, FC6, C3, Cz, C4, CP5, CP1, CP2, CP6, P7, P3, Pz, P4, P8, PO3, PO4, O1, Oz, O2
Random 9	0.261307	0.221794	0.298344	Fp1, Fz, F4, FC2, T7, C3, C4, CP1, CP2, Pz, P8, PO3, PO4, O2
Posterior 14	0.233695	0.196764	0.269748	CP5, CP1, CP2, CP6, P7, P3, Pz, P4, P8, PO3, PO4, O1, Oz, O2
Fp1, Fp2, mastoids	0.179735	0.135775	0.221591	Fp1, Fp2, A1, A2
Fp1 + Fp2	0.173924	0.121551	0.224968	Fp1, Fp2
Mastoids	0.14044	0.0872282	0.19163	A1, A2

### Sheet: a_single_channels
channel	D	lo95	hi95
Fp1	0.113279	0.053651	0.17213
Fp2	0.100422	0.0371319	0.158846
F7	0.15405	0.0736533	0.237081
F3	0.111292	0.0553056	0.174082
Fz	0.0829268	0.0400256	0.125312
F4	0.116561	0.0600519	0.172483
F8	0.166456	0.088039	0.245177
FC5	0.162451	0.0887346	0.237885
FC1	0.064318	0.0190274	0.10862
FC2	0.0625113	0.0160787	0.109161
FC6	0.169858	0.0947794	0.25249
T7	0.157814	0.0827605	0.237885
C3	0.120536	0.0623269	0.176924
Cz	0.0608251	0.00312858	0.118137
C4	0.119061	0.064936	0.176127
T8	0.162632	0.0865327	0.241583
CP5	0.125354	0.0636555	0.189552
CP1	0.0523637	0.00196552	0.10059
CP2	0.0627522	0.0070679	0.119631
CP6	0.1109	0.0536578	0.171881
P7	0.0982836	0.0330586	0.165433
P3	0.0717254	0.023517	0.118459
Pz	0.100211	0.0432957	0.152275
P4	0.0848238	0.0363949	0.131241
P8	0.101897	0.0501378	0.157246
PO3	0.10813	0.0610426	0.150656
PO4	0.105872	0.0486593	0.157733
O1	0.111051	0.0595717	0.163691
Oz	0.103553	0.0485968	0.151071
O2	0.104968	0.0453267	0.157553
A1	0.0887684	0.0207964	0.160135
A2	0.100994	0.042378	0.156107

### Sheet: b_electrode_maps
task	electrode	S_minus_U	item_identification	q_S_minus_U	q_clipid
FACED-9	C3	0.0640369	0.261919	0.000571429	0.0005
FACED-9	C4	0.0700969	0.276172	0.000571429	0.0005
FACED-9	CP1	0.0325329	0.15131	0.004	0.0005
FACED-9	CP2	0.0383042	0.19196	0.000571429	0.0005
FACED-9	CP5	0.0699839	0.270651	0.000571429	0.0005
FACED-9	CP6	0.0636229	0.244454	0.000571429	0.0005
FACED-9	CZ	0.0378651	0.185838	0.000571429	0.0005
FACED-9	F3	0.0560198	0.260263	0.000571429	0.0005
FACED-9	F4	0.0733213	0.25123	0.000571429	0.0005
FACED-9	F7	0.0773738	0.323045	0.000571429	0.0005
FACED-9	F8	0.0888663	0.3379	0.000571429	0.0005
FACED-9	FC1	0.0469236	0.217906	0.000571429	0.0005
FACED-9	FC2	0.0381411	0.204858	0.000571429	0.0005
FACED-9	FC5	0.0861563	0.340359	0.000571429	0.0005
FACED-9	FC6	0.0827311	0.346532	0.000571429	0.0005
FACED-9	FP1	0.0497089	0.185085	0.00110345	0.0005
FACED-9	FP2	0.0452299	0.180317	0.004	0.0005
FACED-9	FZ	0.0422563	0.207969	0.00213333	0.0005
FACED-9	O1	0.0646894	0.228997	0.000571429	0.0005
FACED-9	O2	0.0616657	0.229148	0.000571429	0.0005
FACED-9	OZ	0.0623934	0.207618	0.000571429	0.0005
FACED-9	P3	0.0528455	0.197882	0.000571429	0.0005
FACED-9	P4	0.0551541	0.218408	0.000571429	0.0005
FACED-9	P7	0.0675625	0.240088	0.000571429	0.0005
FACED-9	P8	0.0663455	0.237629	0.000571429	0.0005
FACED-9	PO3	0.067826	0.266938	0.000571429	0.0005
FACED-9	PO4	0.0715899	0.265382	0.000571429	0.0005
FACED-9	PZ	0.0558692	0.235321	0.000571429	0.0005
FACED-9	T7	0.091225	0.343521	0.000571429	0.0005
FACED-9	T8	0.0828817	0.328415	0.000571429	0.0005
SEED-VII	AF3	0.035119	0.100835	0.00335135	0.0005
SEED-VII	AF4	0.0193783	0.106432	0.1023	0.0005
SEED-VII	C1	0.0688161	0.173779	0.00114815	0.0005
SEED-VII	C2	0.0592593	0.172202	0.00114815	0.0005
SEED-VII	C3	0.0376653	0.120068	0.00335135	0.0005
SEED-VII	C4	0.041832	0.132591	0.002	0.0005
SEED-VII	C5	0.0335648	0.137724	0.00551111	0.0005
SEED-VII	C6	0.0291667	0.137539	0.00442857	0.0005
SEED-VII	CB1	0.026422	0.0876933	0.0152075	0.0005
SEED-VII	CB2	0.0289352	0.116759	0.00442857	0.0005
SEED-VII	CP1	0.0746362	0.193661	0.00114815	0.0005
SEED-VII	CP2	0.0772156	0.182437	0.00114815	0.0005
SEED-VII	CP3	0.0589616	0.153123	0.00114815	0.0005
SEED-VII	CP4	0.0483796	0.167904	0.00114815	0.0005
SEED-VII	CP5	0.0488095	0.143321	0.00114815	0.0005
SEED-VII	CP6	0.0455026	0.1406	0.00114815	0.0005
SEED-VII	CPZ	0.0640542	0.151979	0.00114815	0.0005
SEED-VII	CZ	0.0882275	0.203216	0.00114815	0.0005
SEED-VII	F1	0.0237103	0.115553	0.0380702	0.0005
SEED-VII	F2	0.0270172	0.120284	0.0119231	0.0005
SEED-VII	F3	0.0178571	0.109369	0.0275556	0.0005
SEED-VII	F4	0.0267857	0.107607	0.00904167	0.0005
SEED-VII	F5	0.0155423	0.101917	0.113	0.0005
SEED-VII	F6	0.027877	0.102195	0.00442857	0.0005
SEED-VII	F7	0.0176918	0.115708	0.110787	0.0005
SEED-VII	F8	0.0212632	0.111534	0.0409831	0.0005
SEED-VII	FC1	0.0450728	0.140229	0.00335135	0.0005
SEED-VII	FC2	0.0395172	0.131262	0.00114815	0.0005
SEED-VII	FC3	0.0205357	0.0915275	0.0365357	0.0005
SEED-VII	FC4	0.0191468	0.114533	0.0395517	0.0005
SEED-VII	FC5	0.0250331	0.10603	0.00904167	0.0005
SEED-VII	FC6	0.0280754	0.125603	0.0119231	0.0005
SEED-VII	FCZ	0.0476521	0.157947	0.00114815	0.0005
SEED-VII	FP1	0.0255952	0.104329	0.0119231	0.0005
SEED-VII	FP2	0.0301587	0.102103	0.002	0.0005
SEED-VII	FPZ	0.026455	0.10402	0.002	0.0005
SEED-VII	FT7	0.029828	0.140043	0.00442857	0.0005
SEED-VII	FT8	0.0368056	0.126902	0.00114815	0.0005
SEED-VII	FZ	0.0325728	0.143135	0.00335135	0.0005
SEED-VII	O1	0.0306548	0.112245	0.00673913	0.0005
SEED-VII	O2	0.0383267	0.144774	0.00114815	0.0005
SEED-VII	OZ	0.0326058	0.135405	0.00335135	0.0005
SEED-VII	P1	0.066336	0.182808	0.00114815	0.0005
SEED-VII	P2	0.0699405	0.208287	0.00114815	0.0005
SEED-VII	P3	0.0524802	0.155751	0.00114815	0.0005
SEED-VII	P4	0.0577712	0.162709	0.00114815	0.0005
SEED-VII	P5	0.0366402	0.138992	0.00114815	0.0005
SEED-VII	P6	0.0502976	0.15872	0.00114815	0.0005
SEED-VII	P7	0.0236442	0.118213	0.0349455	0.0005
SEED-VII	P8	0.0331019	0.12987	0.00442857	0.0005
SEED-VII	PO3	0.0438492	0.154731	0.00114815	0.0005
SEED-VII	PO4	0.0526455	0.184941	0.00114815	0.0005
SEED-VII	PO5	0.0431217	0.132096	0.00114815	0.0005
SEED-VII	PO6	0.0361772	0.168151	0.00551111	0.0005
SEED-VII	PO7	0.0364749	0.134261	0.002	0.0005
SEED-VII	PO8	0.0351521	0.169604	0.00114815	0.0005
SEED-VII	POZ	0.0524471	0.19026	0.00114815	0.0005
SEED-VII	PZ	0.0617063	0.220006	0.00114815	0.0005
SEED-VII	T7	0.0421627	0.138404	0.00114815	0.0005
SEED-VII	T8	0.0282738	0.125541	0.00335135	0.0005
SEED-VII	TP7	0.0302579	0.121892	0.0101224	0.0005
SEED-VII	TP8	0.0286706	0.128293	0.00551111	0.0005
