## Supplementary material for "Shared experimental materials inflate and reorder cross-participant decoding benchmarks": Source_data: ED_Fig9_source_data.xlsx

### Sheet: a_spearman_rho
	FACED-9	FACED-2	SEED	SEED-IV	SEED-V	SEED-VII	DEAP-4	DEAP-2	DREAMER-9	DREAMER-2
DE	0.92703	0.576863	0.608461	-0.024808	0.525021	0.872176	0.200935	0.0430797	0.913092	0.296703
DE × band	0.824756	0.430832	0.349922	0.204055	0.696545	0.74247	0.334159	0.0893451	0.79655	0.730632
CBraMod	0.824341	0.427189	0.815314	0.2325	0.473035	0.701889	0.168255	0.270694	0.869087	0.30989
LaBraM	0.936819	0.668521	0.686292	0.438185	0.668996	0.560935	0.281734	0.384235	0.360836	0.237886

### Sheet: b_whole_head_r
	FACED-9	FACED-2	SEED	SEED-IV	SEED-V	SEED-VII	DEAP-4	DEAP-2	DREAMER-9	DREAMER-2
delta	0.818935	0.785437	0.795368	0.397741	0.540692	0.860746	0.486726	0.497025	0.139197	0.39573
theta	0.833941	0.791106	0.801141	0.215251	0.679041	0.875994	0.594932	0.602817	-0.114356	-0.0520941
alpha	0.699546	0.754468	0.556503	0.199618	0.55542	0.832056	0.745488	0.736294	-0.0235118	0.0969406
beta	0.42531	0.43086	0.613992	0.128661	0.434271	0.77269	0.509796	0.50467	-0.280067	-0.268542
gamma	0.054383	0.323571	0.699045	0.142523	0.226244	0.614573	0.326519	0.411984	0.233785	0.440338

### Sheet: b_whole_head_q
	FACED-9	FACED-2	SEED	SEED-IV	SEED-V	SEED-VII	DEAP-4	DEAP-2	DREAMER-9	DREAMER-2
delta	0.001998	0.001998	0.00516725	0.001998	0.001998	0.001998	0.001998	0.001998	0.350786	0.0319125
theta	0.001998	0.001998	0.001998	0.01665	0.001998	0.001998	0.001998	0.001998	0.785673	0.67592
alpha	0.0037	0.001998	0.011279	0.0156094	0.001998	0.001998	0.001998	0.001998	0.596143	0.350786
beta	0.001998	0.00516725	0.0718793	0.0699301	0.0037	0.001998	0.001998	0.001998	0.921527	0.961039
gamma	0.48396	0.03375	0.0264441	0.0604658	0.0285429	0.001998	0.00832501	0.001998	0.306836	0.0678808

### Sheet: b_spatial_pattern
	FACED-9	FACED-2	SEED	SEED-IV	SEED-V	SEED-VII	DEAP-4	DEAP-2	DREAMER-9	DREAMER-2
delta	0.970805	0.884795	0.259593	0.330607	0.386189	0.470844	-0.0204119	-0.0172502	0.407815	0.269233
theta	0.770849	0.825355	0.185503	0.203687	0.31884	0.491375	0.0155677	0.0209987	0.213202	0.121524
alpha	0.65625	0.708853	0.0836831	0.123202	0.206756	0.363125	0.0999378	0.105163	0.319301	0.184708
beta	0.365345	0.60776	0.0784672	0.0565803	0.171397	0.343365	0.0242023	0.0238104	-0.0192794	0.0504998
gamma	0.270365	0.462051	0.098817	0.0658484	0.141225	0.306279	0.000984601	0.00927301	8.68284e-05	0.12446

### Sheet: b_spatial_pattern_q
	FACED-9	FACED-2	SEED	SEED-IV	SEED-V	SEED-VII	DEAP-4	DEAP-2	DREAMER-9	DREAMER-2
delta	0.00156094	0.00156094	0.00156094	0.00156094	0.00156094	0.00156094	0.867133	0.867133	0.0041625	0.00156094
theta	0.00156094	0.00156094	0.00156094	0.00156094	0.00156094	0.00156094	0.173083	0.103646	0.0108	0.00156094
alpha	0.00156094	0.00156094	0.0236605	0.00156094	0.00156094	0.00156094	0.00156094	0.00156094	0.00293824	0.00156094
beta	0.00156094	0.00156094	0.0041625	0.00156094	0.00156094	0.00156094	0.10721	0.123686	0.627498	0.216829
gamma	0.00156094	0.00156094	0.00293824	0.00156094	0.00156094	0.00156094	0.513617	0.31635	0.532446	0.0294577
