## Supplementary material for "Shared experimental materials inflate and reorder cross-participant decoding benchmarks": Source_data: ED_Fig10_source_data.xlsx

### Sheet: a_sealed_forecasts
dataset	rule	forecast	D_A	D_CBraMod	dD	dD_lo95	dD_hi95
ds000117	null branch, then directional	null	0.00298354	0.000911229	-0.00207231	-0.00487967	0.000683422
ERP CORE	directional only	abstain	0.00128861	0.000269397	-0.00101922	-0.00440026	0.00235273
EmoEEG-MC	directional only	abstain	0.0367063	0.0459892	0.00928288	-0.0314644	0.0475482

### Sheet: a_endpoints
dataset	endpoint	estimate	lo95	hi95	lo90	hi90
ds000117	S − U, ERP	0.77474	-0.353733	1.93142	-0.177951	1.7296
ds000117	S − U, CBraMod	0.0564236	-1.17193	1.25868	-0.96582	1.05686
ds000117	I	-0.718316	-2.27436	0.850749	-2.03776	0.572917
ERP CORE	S − U, ERP	-0.237847	-1.11285	0.625
ERP CORE	S − U, CBraMod	-0.348958	-1.37847	0.703125
ERP CORE	I	-0.111111	-1.42187	1.20139
EmoEEG-MC	S − U, DE	1.06293	-1.70103	3.65646
EmoEEG-MC	S − U, CBraMod	3.35884	-0.0145266	6.73221
EmoEEG-MC	I	2.29592	-1.53061	6.26417

### Sheet: b_accuracy
dataset	representation	arm	estimate	lo95	hi95
FACED-9	DE	U	17.8912	15.4068	20.5211
FACED-9	DE	S	39.2176	35.4962	43.0357
FACED-9	CBraMod	U	15.2916	13.3442	17.3092
FACED-9	CBraMod	S	52.3725	48.6424	56.3561
ds000117	ERP	U	44.9826	42.7257	47.2917
ds000117	ERP	S	45.7574	43.8671	47.6671
ds000117	CBraMod	U	43.099	41.0156	45.2257
ds000117	CBraMod	S	43.1554	41.3129	45.0413
ERP CORE	ERP	U	50.1875	46.6613	53.7969
ERP CORE	ERP	S	49.9497	46.4374	53.5124
ERP CORE	CBraMod	U	43.7656	41.1979	46.4271
ERP CORE	CBraMod	S	43.4167	40.9687	45.9132
EmoEEG-MC	DE	U	16.5816	13.9739	19.4728
EmoEEG-MC	DE	S	17.6446	15.3203	20.1247
EmoEEG-MC	CBraMod	U	17.1485	14.3134	20.1247
EmoEEG-MC	CBraMod	S	20.5074	17.6017	23.5544

### Sheet: c_development
task	question	rep	base	dU	dS	I
faced9	fm_vs_de	cbm	rawde	-2.29098	12.6179	14.9089
faced2	fm_vs_de	cbm	rawde	-2.8794	3.05443	5.93383
seed	fm_vs_de	cbm	rawde	0.790123	0.753086	-0.037037
seed4	fm_vs_de	cbm	rawde	0.925926	2.27778	1.35185
seed5	fm_vs_de	cbm	rawde	-2.36111	-0.439815	1.9213
seed7	fm_vs_de	cbm	rawde	-1.67659	0.598545	2.27513
deap4	fm_vs_de	cbm	rawde	-0.703125	-1.05469	-0.351562
deap2	fm_vs_de	cbm	rawde	-0.260417	-0.325521	-0.0651042
dreamer9	fm_vs_de	cbm	rawde	3.46216	1.52979	-1.93237
dreamer2	fm_vs_de	cbm	rawde	3.80435	-4.52899	-8.33333
faced9	fm_vs_de	lbm	rawde	-2.76021	4.91192	7.67214
faced2	fm_vs_de	lbm	rawde	-3.7037	-0.581527	3.12218
seed	fm_vs_de	lbm	rawde	0.839506	0.506173	-0.333333
seed4	fm_vs_de	lbm	rawde	0.895062	2.12346	1.2284
seed5	fm_vs_de	lbm	rawde	-1.2037	0.694444	1.89815
seed7	fm_vs_de	lbm	rawde	-1.91468	-0.753968	1.16071
deap4	fm_vs_de	lbm	rawde	-4.50521	-3.63932	0.865885
deap2	fm_vs_de	lbm	rawde	-4.63542	-3.66536	0.970052
dreamer9	fm_vs_de	lbm	rawde	1.61031	1.52979	-0.0805153
dreamer2	fm_vs_de	lbm	rawde	2.44565	-3.80435	-6.25
faced9	fm_vs_de	cbramod-lpft	rawde	-2.6498	9.88156	12.5314
faced2	fm_vs_de	cbramod-lpft	rawde	-0.937218	4.17796	5.11518
seed	fm_vs_de	cbramod-lpft	rawde	-0.790123	1.1358	1.92593
seed4	fm_vs_de	cbramod-lpft	rawde	1.01852	2.56173	1.54321
seed5	fm_vs_de	cbramod-lpft	rawde	-2.08333	-5	-2.91667
seed7	fm_vs_de	cbramod-lpft	rawde	-2.27183	2.5496	4.82143
deap4	fm_vs_de	cbramod-lpft	rawde	0.0260417	0.572917	0.546875
deap2	fm_vs_de	cbramod-lpft	rawde	0.729167	2.1875	1.45833
dreamer9	fm_vs_de	cbramod-lpft	rawde	5.15298	3.05958	-2.0934
dreamer2	fm_vs_de	cbramod-lpft	rawde	5.97826	-5.16304	-11.1413
faced9	fm_vs_de	labram-lpft	rawde	-3.24701	10.2881	13.5351
faced2	fm_vs_de	labram-lpft	rawde	-3.01491	4.62963	7.64453
seed	fm_vs_de	labram-lpft	rawde	0.740741	2.17284	1.4321
seed4	fm_vs_de	labram-lpft	rawde	0.524691	4.1358	3.61111
seed5	fm_vs_de	labram-lpft	rawde	0.694444	0.0925926	-0.601852
seed7	fm_vs_de	labram-lpft	rawde	0.496032	3.14484	2.64881
deap4	fm_vs_de	labram-lpft	rawde	-2.89062	-1.22396	1.66667
deap2	fm_vs_de	labram-lpft	rawde	-0.546875	1.14583	1.69271
dreamer9	fm_vs_de	labram-lpft	rawde	1.20773	1.93237	0.724638
dreamer2	fm_vs_de	labram-lpft	rawde	1.11022e-14	-3.26087	-3.26087
faced9	pooled_fm_vs_de	cbmg	rawde	-4.00231	-4.01235	-0.0100371
faced2	pooled_fm_vs_de	cbmg	rawde	-1.88573	-0.186314	1.69941
seed	pooled_fm_vs_de	cbmg	rawde	-3.65432	-7.16049	-3.50617
seed4	pooled_fm_vs_de	cbmg	rawde	-8.24074	-7.88272	0.358025
seed5	pooled_fm_vs_de	cbmg	rawde	-8.10185	-8.63426	-0.532407
seed7	pooled_fm_vs_de	cbmg	rawde	-9.41468	-8.51521	0.899471
deap4	pooled_fm_vs_de	cbmg	rawde	-1.27604	-0.364583	0.911458
deap2	pooled_fm_vs_de	cbmg	rawde	3.77604	4.32292	0.546875
dreamer9	pooled_fm_vs_de	cbmg	rawde	0.724638	-2.73752	-3.46216
dreamer2	pooled_fm_vs_de	cbmg	rawde	5.16304	-8.51449	-13.6775
faced9	pooled_fm_vs_de	lbmg	rawde	-2.82294	-8.3095	-5.48655
faced2	pooled_fm_vs_de	lbmg	rawde	-3.27462	-4.17231	-0.897696
seed	pooled_fm_vs_de	lbmg	rawde	-8.2963	-5.65432	2.64198
seed4	pooled_fm_vs_de	lbmg	rawde	-3.95062	-2.78395	1.16667
seed5	pooled_fm_vs_de	lbmg	rawde	-5.55556	-3.93519	1.62037
seed7	pooled_fm_vs_de	lbmg	rawde	-4.62302	-4.15675	0.46627
deap4	pooled_fm_vs_de	lbmg	rawde	0.364583	0.878906	0.514323
deap2	pooled_fm_vs_de	lbmg	rawde	3.04688	2.83854	-0.208333
dreamer9	pooled_fm_vs_de	lbmg	rawde	1.44928	0.402576	-1.0467
dreamer2	pooled_fm_vs_de	lbmg	rawde	1.81159	-8.24275	-10.0543
faced9	biot_vs_bipolar_de	biot	bipde	-1.65613	-13.0144	-11.3583
faced2	biot_vs_bipolar_de	biot	bipde	-1.55827	-5.45958	-3.90131
seed	biot_vs_bipolar_de	biot	bipde	-6.12346	-7.71605	-1.59259
seed4	biot_vs_bipolar_de	biot	bipde	-12.3148	-12.6481	-0.333333
seed5	biot_vs_bipolar_de	biot	bipde	-5.74074	-9.58333	-3.84259
seed7	biot_vs_bipolar_de	biot	bipde	-6.5873	-8.57474	-1.98743
deap4	biot_vs_bipolar_de	biot	bipde	-1.17188	0.898437	2.07031
deap2	biot_vs_bipolar_de	biot	bipde	1.79687	1.55599	-0.240885
dreamer9	biot_vs_bipolar_de	biot	bipde	3.22061	-5.55556	-8.77617
dreamer2	biot_vs_bipolar_de	biot	bipde	0.724638	-4.52899	-5.25362
faced9	biot_vs_bipolar_de	biot	bipden	-2.06765	-9.47757	-7.40992
faced2	biot_vs_bipolar_de	biot	bipden	-0.903342	-4.64657	-3.74322
seed	biot_vs_bipolar_de	biot	bipden	-7.7037	-7.7284	-0.0246914
seed4	biot_vs_bipolar_de	biot	bipden	-12.037	-11.8519	0.185185
seed5	biot_vs_bipolar_de	biot	bipden	-8.24074	-10.5787	-2.33796
seed7	biot_vs_bipolar_de	biot	bipden	-6.5377	-6.74934	-0.21164
deap4	biot_vs_bipolar_de	biot	bipden	0.208333	2.77344	2.5651
deap2	biot_vs_bipolar_de	biot	bipden	4.27083	5.21484	0.94401
dreamer9	biot_vs_bipolar_de	biot	bipden	1.93237	1.20773	-0.724638
dreamer2	biot_vs_bipolar_de	biot	bipden	-1.08696	0.362319	1.44928
faced9	random_vs_de	rnd	rawde	-5.59319	0.529459	6.12265
faced2	random_vs_de	rnd	rawde	-5.82656	-0.468609	5.35795
seed	random_vs_de	rnd	rawde	-2.71605	-6.60494	-3.88889
seed4	random_vs_de	rnd	rawde	-11.2963	-11.1667	0.12963
seed5	random_vs_de	rnd	rawde	-6.01852	-9.74537	-3.72685
seed7	random_vs_de	rnd	rawde	-8.97817	-10.1885	-1.21032
deap4	random_vs_de	rnd	rawde	-5.75521	-6.44531	-0.690104
deap2	random_vs_de	rnd	rawde	-4.66146	-4.62891	0.0325521
dreamer9	random_vs_de	rnd	rawde	1.93237	-5.47504	-7.40741
dreamer2	random_vs_de	rnd	rawde	4.16667	-7.1558	-11.3225

### Sheet: c_prospective
dataset	dU	dU_lo	dU_hi	dS	dS_lo	dS_hi	I	I_lo	I_hi
ds000117	-1.88368	-4.22765	0.486328	-2.602	-4.65289	-0.546875	-0.718316	-2.27436	0.850749
ERP CORE	-6.42187	-8.68763	-4.17174	-6.53299	-8.53129	-4.54514	-0.111111	-1.42187	1.20139
EmoEEG-MC	0.566893	-3.03288	3.9966	2.86281	-0.382653	6.03777	2.29592	-1.53061	6.26417
