## Supplementary material for "Shared experimental materials inflate and reorder cross-participant decoding benchmarks": Source_data: Fig1_source_data.xlsx

### Sheet: c
modality	dataset	labels	participants	classes	items	prospective
Emotion EEG	FACED	Emotion of film clip (9 / 2)	123	9	28	FALSE
Emotion EEG	SEED	Emotion of film clip	15	3	15	FALSE
Emotion EEG	SEED-IV	Emotion of film clip	15	4	72	FALSE
Emotion EEG	SEED-V	Emotion of film clip	16	5	45	FALSE
Emotion EEG	SEED-VII	Emotion of film clip	20	7	80	FALSE
Emotion EEG	DEAP	Quadrant of music video (4 / 2)	32	4	40	FALSE
Emotion EEG	DREAMER	Emotion of film clip (9 / 2)	23	9	18	FALSE
Visual EEG	THINGS-EEG1	Object category	48	5	57	FALSE
Visual EEG	THINGS-EEG2	Object category	10	9	88	FALSE
Visual EEG	Kaneshiro	Object category	10	6	72	FALSE
fMRI	NOD	Image supercategory	9	4	90	FALSE
Eye tracking	Baseline	Image category	48	4	218	FALSE
Eye tracking	Memory I	Image category	35	4	48	FALSE
Eye tracking	Tactile	Image category	57	5	365	FALSE
Eye tracking	Monocular	Image category	68	2	231	FALSE
Emotion EEG	EmoEEG-MC	Emotion of video	56	7	21	TRUE
Visual EEG	ERP CORE	Face, car, scrambled	40	4	160	TRUE
Visual EEG	ds000117	Face familiarity	16	3	240	TRUE
