## Supplementary material for "Shared experimental materials inflate and reorder cross-participant decoding benchmarks": Source_data: Fig2_source_data.xlsx

### Sheet: a
task	representation	kind	S	U	S_minus_U	S_minus_U_lo	S_minus_U_hi
FACED-9	DE (official)	Handcrafted	32.049	15.839	16.21	13.338	19.109
FACED-9	DE (same window)	Handcrafted	39.082	17.989	21.093	18.267	24.111
FACED-9	CBraMod	Foundation model	51.7	15.698	36.002	32.732	39.547
FACED-9	LaBraM	Foundation model	43.994	15.229	28.765	25.65	31.99
FACED-9	Random CBraMod	Random network	39.612	12.396	27.216	23.898	30.705
FACED-9	CBraMod (pooled)	Foundation model	35.07	13.987	21.083	17.144	25.239
FACED-9	LaBraM (pooled)	Foundation model	30.773	15.166	15.606	11.992	19.256
FACED-9	BIOT	Foundation model	22.773	15.866	6.907	5.237	8.637
FACED-9	Bipolar DE	Handcrafted	35.787	17.522	18.265	15.732	20.825
FACED-9	Bipolar DE (norm.)	Handcrafted	32.251	17.934	14.317	11.914	16.907
FACED-2	DE (official)	Handcrafted	61.845	53.715	8.13	5.301	10.897
FACED-2	DE (same window)	Handcrafted	65.504	54.968	10.535	7.113	14.115
FACED-2	CBraMod	Foundation model	68.558	52.089	16.469	13.324	19.913
FACED-2	LaBraM	Foundation model	64.922	51.265	13.657	10.737	16.746
FACED-2	Random CBraMod	Random network	65.035	49.142	15.893	12.996	18.869
FACED-2	CBraMod (pooled)	Foundation model	65.317	53.083	12.235	8.388	16.142
FACED-2	LaBraM (pooled)	Foundation model	61.331	51.694	9.638	6.458	12.946
FACED-2	BIOT	Foundation model	58.243	52.631	5.612	3.133	8.063
FACED-2	Bipolar DE	Handcrafted	63.703	54.189	9.513	5.713	13.641
FACED-2	Bipolar DE (norm.)	Handcrafted	62.89	53.534	9.355	6.227	12.851
SEED	DE (official)	Handcrafted	80.407	71.259	9.148	4.272	15.137
SEED	DE (same window)	Handcrafted	79.123	70.074	9.049	4.418	15.027
SEED	CBraMod	Foundation model	79.877	70.864	9.012	3.37	15.395
SEED	LaBraM	Foundation model	79.63	70.914	8.716	3.061	15.494
SEED	Random CBraMod	Random network	72.519	67.358	5.16	1.616	9.531
SEED	CBraMod (pooled)	Foundation model	71.963	66.42	5.543	1.913	9.63
SEED	LaBraM (pooled)	Foundation model	73.469	61.778	11.691	5.383	19.125
SEED	BIOT	Foundation model	72.938	69.037	3.901	0.444	7.469
SEED	Bipolar DE	Handcrafted	80.654	75.16	5.494	2.296	9.284
SEED	Bipolar DE (norm.)	Handcrafted	80.667	76.741	3.926	0.716	8.013
SEED-IV	DE (official)	Handcrafted	58.648	55.556	3.093	1.185	5.043
SEED-IV	DE (same window)	Handcrafted	57.475	55.062	2.414	0.519	4.42
SEED-IV	CBraMod	Foundation model	59.753	55.988	3.765	1.63	6.006
SEED-IV	LaBraM	Foundation model	59.599	55.957	3.642	1.827	5.5
SEED-IV	Random CBraMod	Random network	46.309	43.765	2.543	0.525	4.63
SEED-IV	CBraMod (pooled)	Foundation model	49.593	46.821	2.772	1	4.488
SEED-IV	LaBraM (pooled)	Foundation model	54.691	51.111	3.58	1.598	5.716
SEED-IV	BIOT	Foundation model	40.025	38.673	1.352	-0.334	3.062
SEED-IV	Bipolar DE	Handcrafted	52.673	50.988	1.685	0.407	2.889
SEED-IV	Bipolar DE (norm.)	Handcrafted	51.877	50.71	1.167	-0.222	2.538
SEED-V	DE (official)	Handcrafted	54.583	43.565	11.019	7.337	14.745
SEED-V	DE (same window)	Handcrafted	52.5	41.759	10.741	6.874	14.769
SEED-V	CBraMod	Foundation model	52.06	39.398	12.662	8.264	16.969
SEED-V	LaBraM	Foundation model	53.194	40.556	12.639	8.147	16.736
SEED-V	Random CBraMod	Random network	42.755	35.741	7.014	2.13	11.389
SEED-V	CBraMod (pooled)	Foundation model	43.866	33.657	10.208	6.342	13.796
SEED-V	LaBraM (pooled)	Foundation model	48.565	36.204	12.361	8.263	16.644
SEED-V	BIOT	Foundation model	36.713	33.241	3.472	0.278	6.644
SEED-V	Bipolar DE	Handcrafted	46.296	38.981	7.315	4.444	10.371
SEED-V	Bipolar DE (norm.)	Handcrafted	47.292	41.481	5.81	2.708	8.889
SEED-VII	DE (official)	Handcrafted	28.704	23.492	5.212	3.115	7.325
SEED-VII	DE (same window)	Handcrafted	40.38	30.179	10.202	7.549	13.016
SEED-VII	CBraMod	Foundation model	40.979	28.502	12.477	9.391	15.655
SEED-VII	LaBraM	Foundation model	39.626	28.264	11.362	8.254	14.389
SEED-VII	Random CBraMod	Random network	30.192	21.2	8.991	6.299	11.73
SEED-VII	CBraMod (pooled)	Foundation model	31.865	20.764	11.101	7.94	14.471
SEED-VII	LaBraM (pooled)	Foundation model	36.224	25.556	10.668	7.407	14.203
SEED-VII	BIOT	Foundation model	27.007	23.562	3.446	1.415	5.655
SEED-VII	Bipolar DE	Handcrafted	35.582	30.149	5.433	3.528	7.53
SEED-VII	Bipolar DE (norm.)	Handcrafted	33.757	30.099	3.657	1.746	5.662
DEAP-4	DE (official)	Handcrafted	34.18	32.214	1.966	0.078	3.92
DEAP-4	DE (same window)	Handcrafted	33.867	32.266	1.602	-0.274	3.614
DEAP-4	CBraMod	Foundation model	32.812	31.562	1.25	-0.918	3.672
DEAP-4	LaBraM	Foundation model	30.228	27.76	2.467	0.566	4.512
DEAP-4	Random CBraMod	Random network	27.422	26.51	0.911	-1.315	2.982
DEAP-4	CBraMod (pooled)	Foundation model	33.503	30.99	2.513	0.638	4.408
DEAP-4	LaBraM (pooled)	Foundation model	34.746	32.63	2.116	-0.254	4.655
DEAP-4	BIOT	Foundation model	32.103	29.635	2.467	0.638	4.316
DEAP-4	Bipolar DE	Handcrafted	31.204	30.807	0.397	-1.491	2.48
DEAP-4	Bipolar DE (norm.)	Handcrafted	29.329	29.427	-0.098	-2.018	1.706
DEAP-2	DE (official)	Handcrafted	58.288	57.526	0.762	-0.651	2.201
DEAP-2	DE (same window)	Handcrafted	56.413	55.937	0.475	-1.081	2.155
DEAP-2	CBraMod	Foundation model	56.087	55.677	0.41	-1.817	2.773
DEAP-2	LaBraM	Foundation model	52.747	51.302	1.445	-0.983	3.763
DEAP-2	Random CBraMod	Random network	51.784	51.276	0.508	-1.712	2.663
DEAP-2	CBraMod (pooled)	Foundation model	60.736	59.714	1.022	-1.042	2.904
DEAP-2	LaBraM (pooled)	Foundation model	59.251	58.984	0.267	-1.517	2.155
DEAP-2	BIOT	Foundation model	56.842	55.703	1.139	-0.755	3.197
DEAP-2	Bipolar DE	Handcrafted	55.286	53.906	1.38	-0.261	3.19
DEAP-2	Bipolar DE (norm.)	Handcrafted	51.628	51.432	0.195	-1.523	2.019
DREAMER-9	DE (official)	Handcrafted	22.061	10.386	11.675	3.945	19.565
DREAMER-9	DE (same window)	Handcrafted	22.142	11.836	10.306	3.06	17.715
DREAMER-9	CBraMod	Foundation model	23.671	15.298	8.374	0.725	15.62
DREAMER-9	LaBraM	Foundation model	23.671	13.446	10.225	3.301	17.554
DREAMER-9	Random CBraMod	Random network	16.667	13.768	2.899	-4.591	10.469
DREAMER-9	CBraMod (pooled)	Foundation model	19.404	12.56	6.844	1.208	12.48
DREAMER-9	LaBraM (pooled)	Foundation model	22.544	13.285	9.259	3.221	15.702
DREAMER-9	BIOT	Foundation model	20.692	15.217	5.475	-0.564	11.433
DREAMER-9	Bipolar DE	Handcrafted	26.248	11.997	14.251	5.956	22.303
DREAMER-9	Bipolar DE (norm.)	Handcrafted	19.485	13.285	6.2	-1.049	13.448
DREAMER-2	DE (official)	Handcrafted	57.156	47.645	9.511	0.451	19.205
DREAMER-2	DE (same window)	Handcrafted	58.424	46.83	11.594	3.533	19.839
DREAMER-2	CBraMod	Foundation model	53.895	50.634	3.261	-4.801	11.413
DREAMER-2	LaBraM	Foundation model	54.62	49.275	5.344	-3.17	13.952
DREAMER-2	Random CBraMod	Random network	51.268	50.996	0.272	-9.241	9.511
DREAMER-2	CBraMod (pooled)	Foundation model	49.909	51.993	-2.083	-10.872	6.162
DREAMER-2	LaBraM (pooled)	Foundation model	50.181	48.641	1.54	-8.064	11.504
DREAMER-2	BIOT	Foundation model	53.08	48.822	4.257	-5.256	14.13
DREAMER-2	Bipolar DE	Handcrafted	57.609	48.098	9.511	-1.087	20.745
DREAMER-2	Bipolar DE (norm.)	Handcrafted	52.717	49.909	2.808	-8.243	13.859

### Sheet: b
modality	dataset	representation	S	U	S_minus_U	lo95	hi95	n_bootstrap
Visual EEG	Kaneshiro	ERP	66.684	54.584	12.1	9.19	15.231	2000
Visual EEG	THINGS-EEG1	Logistic	42.485	31.54	10.945	8.197	13.666	2000
Visual EEG	THINGS-EEG2	ERP	54.891	24.764	30.127	25.461	34.754	2000
Visual EEG	THINGS-EEG2	CBraMod	37.695	24.427	13.268	10.176	17.063	2000
fMRI	NOD	Logistic	43.049	37.426	5.623	1.964	9.382	2000

### Sheet: c
study	cond	n_subjects	n_clips_union	S	U	S_minus_U	S_minus_U_lo	S_minus_U_hi
Baseline	All	48	218	50.632	37.255	13.377	11.904	14.872
Baseline	12/class	48	115	60.453	32.488	27.965	25.094	30.941
Baseline	4/class	48	44	71.138	30.15	40.988	35.959	46.045
Memory I	All	35	48	82.89	36.865	46.025	40.568	51.299
Memory I	1 rep.	35	48	71.938	34.167	37.771	32.87	42.944
Tactile	All	57	365	36.084	31.627	4.456	3.599	5.379
Tactile	12/class	57	147	38.397	26.671	11.726	9.736	13.613
Tactile	4/class	57	56	41.627	22.235	19.392	15.644	23.118
Monocular	All	68	231	73.49	64.269	9.221	7.932	10.569
Monocular	12/class	68	65	83.767	58.434	25.334	21.061	29.726
Monocular	4/class	68	24	93.239	66.728	26.511	20.016	33.007
