## Supplementary material for "Shared experimental materials inflate and reorder cross-participant decoding benchmarks": Source_data: Fig3_source_data.xlsx

### Sheet: a
modality	dataset	comparison	S_mean	S_lo95	S_hi95	U_mean	U_lo95	U_hi95	verdict	n_bootstrap
Emotion EEG	FACED	CBraMod over DE	13.118	9.899	16.407	-2.623	-4.843	-0.484	Reversed	2000
Emotion EEG	FACED	LaBraM over DE	5.259	2.535	8.182	-2.69	-4.971	-0.524	Reversed	2000
Visual EEG	THINGS-EEG2	ERP over CBraMod	17.197	13.325	21.406	0.337	-2.44	3.777	Vanished	2000
Visual EEG	THINGS-EEG1	Logistic over centroid	14.693	10.476	18.88	8.305	4.427	12.236	Shrank	2000
fMRI	NOD	Logistic over centroid	13.163	7.926	18.362	9.382	3.736	15.472	Shrank	2000

### Sheet: b
evaluation	rep	FACED-9	FACED-2	SEED	SEED-IV	SEED-V	SEED-VII	DEAP-4	DEAP-2	DREAMER-9	DREAMER-2
Full	CBraMod	1	1	4	2	4	1	5	7	1	5
	DE (same window)	3	2	6	4	2	2	3	5	7	3
	Bipolar DE	5	4	2	6	7	4	7	6	2	1
	LaBraM	2	5	3	1	3	3	9	8	3	7
	DE (official)	8	7	5	3	1	8	2	3	8	5
	CBraMod (pooled)	6	3	10	8	8	7	4	1	6	4
	LaBraM (pooled)	9	9	9	5	6	5	1	2	4	10
	Bipolar DE (norm.)	7	8	1	7	5	6	8	9	9	8
	BIOT	10	10	8	10	10	10	6	4	5	2
	Random CBraMod	4	6	7	9	9	9	10	10	10	9
U	CBraMod	6	7	5	1	5	4	4	6	1	3
	DE (same window)	1	1	6	4	2	1	2	4	9	10
	Bipolar DE	3	2	2	6	6	2	6	7	8	8
	LaBraM	7	9	4	2	4	5	9	9	4	5
	DE (official)	5	3	3	3	1	8	3	3	10	9
	CBraMod (pooled)	9	5	9	8	9	10	5	1	7	1
	LaBraM (pooled)	8	8	10	5	7	6	1	2	5	7
	Bipolar DE (norm.)	2	4	1	7	3	3	8	8	5	4
	BIOT	4	6	7	10	10	7	7	5	2	6
	Random CBraMod	10	10	8	9	8	9	10	10	3	2

### Sheet: c_d
task	arch	base	rep	dS	dU
faced9	CBraMod	rnd0	cbm	9.426	3.985
faced2	CBraMod	rnd0	cbm	2.343	0.892
seed	CBraMod	rnd0	cbm	9.951	4.84
seed4	CBraMod	rnd0	cbm	10.605	9.228
seed5	CBraMod	rnd0	cbm	13.611	7.407
seed7	CBraMod	rnd0	cbm	12.9	7.956
deap4	CBraMod	rnd0	cbm	6.576	6.068
deap2	CBraMod	rnd0	cbm	5.911	6.484
dreamer9	CBraMod	rnd0	cbm	7.488	-0.242
dreamer2	CBraMod	rnd0	cbm	0.272	-1.359
faced9	CBraMod	rnd1	cbm	11.864	2.577
faced2	CBraMod	rnd1	cbm	1.965	0.678
seed	CBraMod	rnd1	cbm	7.321	2.222
seed4	CBraMod	rnd1	cbm	13.71	12.006
seed5	CBraMod	rnd1	cbm	11.597	7.593
seed7	CBraMod	rnd1	cbm	12.331	7.044
deap4	CBraMod	rnd1	cbm	4.661	4.635
deap2	CBraMod	rnd1	cbm	1.426	0.833
dreamer9	CBraMod	rnd1	cbm	8.937	1.369
dreamer2	CBraMod	rnd1	cbm	3.533	-1.721
faced9	CBraMod	rnd2	cbm	13.431	4.005
faced2	CBraMod	rnd2	cbm	3.06	0.418
seed	CBraMod	rnd2	cbm	9.16	4.642
seed4	CBraMod	rnd2	cbm	14.21	13.457
seed5	CBraMod	rnd2	cbm	13.704	6.481
seed7	CBraMod	rnd2	cbm	13.201	7.778
deap4	CBraMod	rnd2	cbm	4.694	4.349
deap2	CBraMod	rnd2	cbm	3.281	2.812
dreamer9	CBraMod	rnd2	cbm	6.683	-0.805
dreamer2	CBraMod	rnd2	cbm	0.181	-4.076
faced9	LaBraM	lrnd0	lbm	10.047	3.531
faced2	LaBraM	lrnd0	lbm	3.992	3.173
seed	LaBraM	lrnd0	lbm	6.296	3.556
seed4	LaBraM	lrnd0	lbm	10.043	8.642
seed5	LaBraM	lrnd0	lbm	9.977	4.722
seed7	LaBraM	lrnd0	lbm	8.651	5.873
deap4	LaBraM	lrnd0	lbm	1.517	-0.208
deap2	LaBraM	lrnd0	lbm	0.02	0.234
dreamer9	LaBraM	lrnd0	lbm	5.958	-0.161
dreamer2	LaBraM	lrnd0	lbm	3.714	-1.63
faced9	LaBraM	lrnd1	lbm	8.604	3.096
faced2	LaBraM	lrnd1	lbm	3.032	1.05
seed	LaBraM	lrnd1	lbm	5.531	3.654
seed4	LaBraM	lrnd1	lbm	11.778	10.34
seed5	LaBraM	lrnd1	lbm	10.602	4.074
seed7	LaBraM	lrnd1	lbm	6.918	4.792
deap4	LaBraM	lrnd1	lbm	-0.286	0.495
deap2	LaBraM	lrnd1	lbm	-2.142	-3.073
dreamer9	LaBraM	lrnd1	lbm	5.636	0
dreamer2	LaBraM	lrnd1	lbm	1.902	0.091
faced9	LaBraM	lrnd2	lbm	8.849	3.086
faced2	LaBraM	lrnd2	lbm	4.889	2.552
seed	LaBraM	lrnd2	lbm	7.383	4.593
seed4	LaBraM	lrnd2	lbm	11.494	10.123
seed5	LaBraM	lrnd2	lbm	12.199	6.111
seed7	LaBraM	lrnd2	lbm	9.438	6.895
deap4	LaBraM	lrnd2	lbm	1.706	0.599
deap2	LaBraM	lrnd2	lbm	-2.552	-3.177
dreamer9	LaBraM	lrnd2	lbm	4.348	1.369
dreamer2	LaBraM	lrnd2	lbm	4.257	-2.536
