## Supplementary material for "Shared experimental materials inflate and reorder cross-participant decoding benchmarks": Source_data: Fig4_source_data.xlsx

### Sheet: b
task	representation	kind	D	S_minus_U_pp
FACED-9	DE (official)	Handcrafted	0.4432	16.21
FACED-9	DE (same window)	Handcrafted	0.4846	21.093
FACED-9	CBraMod	Foundation model	0.7081	36.002
FACED-9	LaBraM	Foundation model	0.6454	28.7652
FACED-9	Random CBraMod	Random network	0.5765	27.2157
FACED-9	CBraMod (pooled)	Foundation model	0.5052	21.083
FACED-9	LaBraM (pooled)	Foundation model	0.4105	15.6065
FACED-9	BIOT	Foundation model	0.221	6.9068
FACED-9	Bipolar DE	Handcrafted	0.4932	18.2651
FACED-9	Bipolar DE (norm.)	Handcrafted	0.4108	14.3167
FACED-2	DE (official)	Handcrafted	0.2986	8.1301
FACED-2	DE (same window)	Handcrafted	0.4111	10.5352
FACED-2	CBraMod	Foundation model	0.6023	16.4691
FACED-2	LaBraM	Foundation model	0.5164	13.6574
FACED-2	Random CBraMod	Random network	0.4522	15.8932
FACED-2	CBraMod (pooled)	Foundation model	0.364	12.2346
FACED-2	LaBraM (pooled)	Foundation model	0.2978	9.6375
FACED-2	BIOT	Foundation model	0.1484	5.612
FACED-2	Bipolar DE	Handcrafted	0.3565	9.5133
FACED-2	Bipolar DE (norm.)	Handcrafted	0.309	9.3552
SEED	DE (official)	Handcrafted	0.5296	9.1481
SEED	DE (same window)	Handcrafted	0.4648	9.0494
SEED	CBraMod	Foundation model	0.4722	9.0123
SEED	LaBraM	Foundation model	0.5296	8.716
SEED	Random CBraMod	Random network	0.2815	5.1605
SEED	CBraMod (pooled)	Foundation model	0.3722	5.5432
SEED	LaBraM (pooled)	Foundation model	0.563	11.6914
SEED	BIOT	Foundation model	0.187	3.9012
SEED	Bipolar DE	Handcrafted	0.3593	5.4938
SEED	Bipolar DE (norm.)	Handcrafted	0.3037	3.9259
SEED-IV	DE (official)	Handcrafted	0.2167	3.0926
SEED-IV	DE (same window)	Handcrafted	0.1559	2.4136
SEED-IV	CBraMod	Foundation model	0.199	3.7654
SEED-IV	LaBraM	Foundation model	0.202	3.642
SEED-IV	Random CBraMod	Random network	0.1324	2.5432
SEED-IV	CBraMod (pooled)	Foundation model	0.1461	2.7716
SEED-IV	LaBraM (pooled)	Foundation model	0.199	3.5802
SEED-IV	BIOT	Foundation model	0.0833	1.3519
SEED-IV	Bipolar DE	Handcrafted	0.1059	1.6852
SEED-IV	Bipolar DE (norm.)	Handcrafted	0.0912	1.1667
SEED-V	DE (official)	Handcrafted	0.3004	11.0185
SEED-V	DE (same window)	Handcrafted	0.24	10.7407
SEED-V	CBraMod	Foundation model	0.3042	12.662
SEED-V	LaBraM	Foundation model	0.2337	12.6389
SEED-V	Random CBraMod	Random network	0.1212	7.0139
SEED-V	CBraMod (pooled)	Foundation model	0.2521	10.2083
SEED-V	LaBraM (pooled)	Foundation model	0.2492	12.3611
SEED-V	BIOT	Foundation model	0.0946	3.4722
SEED-V	Bipolar DE	Handcrafted	0.2196	7.3148
SEED-V	Bipolar DE (norm.)	Handcrafted	0.1325	5.8102
SEED-VII	DE (official)	Handcrafted	0.1895	5.2116
SEED-VII	DE (same window)	Handcrafted	0.321	10.2017
SEED-VII	CBraMod	Foundation model	0.4283	12.4769
SEED-VII	LaBraM	Foundation model	0.3782	11.3624
SEED-VII	Random CBraMod	Random network	0.2415	8.9914
SEED-VII	CBraMod (pooled)	Foundation model	0.3726	11.1012
SEED-VII	LaBraM (pooled)	Foundation model	0.3673	10.668
SEED-VII	BIOT	Foundation model	0.1122	3.4458
SEED-VII	Bipolar DE	Handcrafted	0.2387	5.4332
SEED-VII	Bipolar DE (norm.)	Handcrafted	0.1534	3.6574
DEAP-4	DE (official)	Handcrafted	0.0606	1.9661
DEAP-4	DE (same window)	Handcrafted	0.052	1.6016
DEAP-4	CBraMod	Foundation model	0.0722	1.25
DEAP-4	LaBraM	Foundation model	0.0574	2.4674
DEAP-4	Random CBraMod	Random network	0.025	0.9115
DEAP-4	CBraMod (pooled)	Foundation model	0.0704	2.513
DEAP-4	LaBraM (pooled)	Foundation model	0.0853	2.1159
DEAP-4	BIOT	Foundation model	0.0694	2.4674
DEAP-4	Bipolar DE	Handcrafted	0.0354	0.3971
DEAP-4	Bipolar DE (norm.)	Handcrafted	0.0315	-0.0977
DEAP-2	DE (official)	Handcrafted	0.0455	0.7617
DEAP-2	DE (same window)	Handcrafted	0.0436	0.4753
DEAP-2	CBraMod	Foundation model	0.0367	0.4102
DEAP-2	LaBraM	Foundation model	0.0392	1.4453
DEAP-2	Random CBraMod	Random network	0.0247	0.5078
DEAP-2	CBraMod (pooled)	Foundation model	0.065	1.0221
DEAP-2	LaBraM (pooled)	Foundation model	0.0545	0.2669
DEAP-2	BIOT	Foundation model	0.049	1.1393
DEAP-2	Bipolar DE	Handcrafted	0.0405	1.3802
DEAP-2	Bipolar DE (norm.)	Handcrafted	0.0272	0.1953
DREAMER-9	DE (official)	Handcrafted	0.2911	11.6747
DREAMER-9	DE (same window)	Handcrafted	0.2511	10.306
DREAMER-9	CBraMod	Foundation model	0.17	8.3736
DREAMER-9	LaBraM	Foundation model	0.1422	10.2254
DREAMER-9	Random CBraMod	Random network	0.08	2.8986
DREAMER-9	CBraMod (pooled)	Foundation model	0.0956	6.8438
DREAMER-9	LaBraM (pooled)	Foundation model	0.1689	9.2593
DREAMER-9	BIOT	Foundation model	0.1433	5.475
DREAMER-9	Bipolar DE	Handcrafted	0.3144	14.2512
DREAMER-9	Bipolar DE (norm.)	Handcrafted	0.13	6.1997
DREAMER-2	DE (official)	Handcrafted	0.1707	9.5109
DREAMER-2	DE (same window)	Handcrafted	0.1607	11.5942
DREAMER-2	CBraMod	Foundation model	0.1779	3.2609
DREAMER-2	LaBraM	Foundation model	0.15	5.3442
DREAMER-2	Random CBraMod	Random network	0.0629	0.2717
DREAMER-2	CBraMod (pooled)	Foundation model	0.1107	-2.0833
DREAMER-2	LaBraM (pooled)	Foundation model	0.155	1.5399
DREAMER-2	BIOT	Foundation model	0.0957	4.2572
DREAMER-2	Bipolar DE	Handcrafted	0.2171	9.5109
DREAMER-2	Bipolar DE (norm.)	Handcrafted	0.1507	2.808

### Sheet: c
dataset	A	B	D_A	D_B	D_difference	D_lo95	D_hi95	I	I_lo95	I_hi95	point_direction_agrees	D_interval_excludes_zero	I_interval_excludes_zero	Ipp	Ilo	Ihi
FACED-9	cbm	rawde	0.5834	0.3312	0.2522	0.2243	0.2799	0.1575	0.1261	0.1894	TRUE	TRUE	TRUE	15.7545	12.6054	18.9398
FACED-9	lbm	rawde	0.5312	0.3312	0.2	0.1712	0.2286	0.0794	0.0531	0.1072	TRUE	TRUE	TRUE	7.9394	5.3093	10.7162
FACED-9	cbm	lbm	0.5834	0.5312	0.0522	0.0286	0.0761	0.0782	0.0544	0.0999	TRUE	TRUE	TRUE	7.8152	5.4448	9.9934
THINGS-EEG2	cbm	erp	0.485	0.6483	-0.1634	-0.218	-0.1162	-0.1686	-0.208	-0.1309	TRUE	TRUE	TRUE	-16.8597	-20.8018	-13.087
THINGS-EEG2	rnd	erp	0.4998	0.6483	-0.1485	-0.1959	-0.1034	-0.199	-0.2386	-0.1614	TRUE	TRUE	TRUE	-19.9009	-23.8593	-16.14
THINGS-EEG2	cbm	rnd	0.485	0.4998	-0.0148	-0.0757	0.0431	0.0304	-0.0021	0.0648	FALSE	FALSE	FALSE	3.0412	-0.2102	6.4783

### Sheet: d
task	feat	I	I_lo	I_hi	dU	dU_lo	dU_hi
faced9	rawde	-0.0408	-0.0719	-0.0109	-0.0169	-0.0442	0.0086
faced2	rawde	-0.0225	-0.0706	0.0224	-0.0274	-0.0813	0.0257
seed5	rawde	0.0007	-0.0785	0.0799	-0.0972	-0.1625	-0.0292
faced9	cbm	-0.0473	-0.0661	-0.0294	-0.0056	-0.0147	0.0041
faced2	cbm	-0.0042	-0.0288	0.0212	-0.0102	-0.0281	0.0068
seed5	cbm	-0.0083	-0.0882	0.0687	-0.1278	-0.2153	-0.0361
faced9	lbm	-0.0468	-0.0668	-0.0282	0.0022	-0.0083	0.0123
faced2	lbm	-0.0193	-0.0413	0.0032	-0.0027	-0.0156	0.0102
seed5	lbm	0.0035	-0.0549	0.0639	-0.1556	-0.2278	-0.0819
faced9	biot	0.0018	-0.0174	0.0206	-0.0096	-0.0236	0.0044
faced2	biot	-0.0271	-0.0574	0.0009	-0.0058	-0.0295	0.0193
seed5	biot	-0.0028	-0.0667	0.0674	-0.0514	-0.1264	0.0292

### Sheet: e_subsets
subset	n_channels	channels	D	lo95	hi95
All 32 channels	32	FP1,FP2,FZ,F3,F4,F7,F8,FC1,FC2,FC5,FC6,CZ,C3,C4,T7,T8,CP1,CP2,CP5,CP6,PZ,P3,P4,P7,P8,PO3,PO4,OZ,O1,O2,A2,A1	0.3016	0.2681	0.3387
Without 8 frontal, frontotemporal, mastoid	24	FZ,F3,F4,FC1,FC2,FC5,FC6,CZ,C3,C4,CP1,CP2,CP5,CP6,PZ,P3,P4,P7,P8,PO3,PO4,OZ,O1,O2	0.2682	0.2326	0.3032
Posterior 14	14	CP1,CP2,CP5,CP6,PZ,P3,P4,P7,P8,PO3,PO4,OZ,O1,O2	0.2337	0.1968	0.2697
Fp1 + Fp2 only	2	FP1,FP2	0.1739	0.1216	0.225
Mastoids only	2	A1,A2	0.1404	0.0872	0.1916

### Sheet: e_single_channels
channel	D	lo95	hi95
FP1	0.1133	0.0537	0.1721
FP2	0.1004	0.0371	0.1588
FZ	0.0829	0.04	0.1253
F3	0.1113	0.0553	0.1741
F4	0.1166	0.0601	0.1725
F7	0.154	0.0737	0.2371
F8	0.1665	0.088	0.2452
FC1	0.0643	0.019	0.1086
FC2	0.0625	0.0161	0.1092
FC5	0.1625	0.0887	0.2379
FC6	0.1699	0.0948	0.2525
CZ	0.0608	0.0031	0.1181
C3	0.1205	0.0623	0.1769
C4	0.1191	0.0649	0.1761
T7	0.1578	0.0828	0.2379
T8	0.1626	0.0865	0.2416
CP1	0.0524	0.002	0.1006
CP2	0.0628	0.0071	0.1196
CP5	0.1254	0.0637	0.1896
CP6	0.1109	0.0537	0.1719
PZ	0.1002	0.0433	0.1523
P3	0.0717	0.0235	0.1185
P4	0.0848	0.0364	0.1312
P7	0.0983	0.0331	0.1654
P8	0.1019	0.0501	0.1572
PO3	0.1081	0.061	0.1507
PO4	0.1059	0.0487	0.1577
OZ	0.1036	0.0486	0.1511
O1	0.1111	0.0596	0.1637
O2	0.105	0.0453	0.1576
A2	0.101	0.0424	0.1561
A1	0.0888	0.0208	0.1601
