## Supplementary material for "Shared experimental materials inflate and reorder cross-participant decoding benchmarks": Source_data: Fig5_source_data.xlsx

### Sheet: a_b_datasets
dataset	prospective	chance	representation	D	U	S	S_minus_U	gain_lo	gain_hi	ci_level
FACED-9	FALSE	11.1111	DE	0.3312	17.8912	39.2176	21.3264
FACED-9	FALSE	11.1111	CBraMod	0.5834	15.2916	52.3725	37.0809
FACED-9	FALSE	11.1111	LaBraM	0.5312	15.2163	44.4821	29.2658
THINGS-EEG2	FALSE	11.1111	ERP	0.6483	24.7866	54.9211	30.1346
THINGS-EEG2	FALSE	11.1111	CBraMod	0.485	24.4676	37.7424	13.2748
EmoEEG-MC	TRUE	14.2857	DE	0.0367	16.5816	17.6446	1.0629	-1.701	3.6565	95
EmoEEG-MC	TRUE	14.2857	CBraMod	0.046	17.1485	20.5074	3.3588	-0.0145	6.7322	95
ERP CORE	TRUE	25	ERP	0.0013	50.1875	49.9497	-0.2378	-1.1128	0.625	95
ERP CORE	TRUE	25	CBraMod	0.0003	43.7656	43.4167	-0.349	-1.3785	0.7031	95
ds000117	TRUE	33.3333	ERP	0.003	44.9826	45.7574	0.7747	-0.178	1.7296	90
ds000117	TRUE	33.3333	CBraMod	0.0009	43.099	43.1554	0.0564	-0.9658	1.0569	90

### Sheet: b_emotion_pairs
task	representation	D	S_minus_U_pp
FACED-9	DE (official)	0.4432	16.21
FACED-9	DE (same window)	0.4846	21.093
FACED-9	CBraMod	0.7081	36.002
FACED-9	LaBraM	0.6454	28.7652
FACED-9	Random CBraMod	0.5765	27.2157
FACED-9	CBraMod (pooled)	0.5052	21.083
FACED-9	LaBraM (pooled)	0.4105	15.6065
FACED-9	BIOT	0.221	6.9068
FACED-9	Bipolar DE	0.4932	18.2651
FACED-9	Bipolar DE (norm.)	0.4108	14.3167
FACED-2	DE (official)	0.2986	8.1301
FACED-2	DE (same window)	0.4111	10.5352
FACED-2	CBraMod	0.6023	16.4691
FACED-2	LaBraM	0.5164	13.6574
FACED-2	Random CBraMod	0.4522	15.8932
FACED-2	CBraMod (pooled)	0.364	12.2346
FACED-2	LaBraM (pooled)	0.2978	9.6375
FACED-2	BIOT	0.1484	5.612
FACED-2	Bipolar DE	0.3565	9.5133
FACED-2	Bipolar DE (norm.)	0.309	9.3552
SEED	DE (official)	0.5296	9.1481
SEED	DE (same window)	0.4648	9.0494
SEED	CBraMod	0.4722	9.0123
SEED	LaBraM	0.5296	8.716
SEED	Random CBraMod	0.2815	5.1605
SEED	CBraMod (pooled)	0.3722	5.5432
SEED	LaBraM (pooled)	0.563	11.6914
SEED	BIOT	0.187	3.9012
SEED	Bipolar DE	0.3593	5.4938
SEED	Bipolar DE (norm.)	0.3037	3.9259
SEED-IV	DE (official)	0.2167	3.0926
SEED-IV	DE (same window)	0.1559	2.4136
SEED-IV	CBraMod	0.199	3.7654
SEED-IV	LaBraM	0.202	3.642
SEED-IV	Random CBraMod	0.1324	2.5432
SEED-IV	CBraMod (pooled)	0.1461	2.7716
SEED-IV	LaBraM (pooled)	0.199	3.5802
SEED-IV	BIOT	0.0833	1.3519
SEED-IV	Bipolar DE	0.1059	1.6852
SEED-IV	Bipolar DE (norm.)	0.0912	1.1667
SEED-V	DE (official)	0.3004	11.0185
SEED-V	DE (same window)	0.24	10.7407
SEED-V	CBraMod	0.3042	12.662
SEED-V	LaBraM	0.2337	12.6389
SEED-V	Random CBraMod	0.1212	7.0139
SEED-V	CBraMod (pooled)	0.2521	10.2083
SEED-V	LaBraM (pooled)	0.2492	12.3611
SEED-V	BIOT	0.0946	3.4722
SEED-V	Bipolar DE	0.2196	7.3148
SEED-V	Bipolar DE (norm.)	0.1325	5.8102
SEED-VII	DE (official)	0.1895	5.2116
SEED-VII	DE (same window)	0.321	10.2017
SEED-VII	CBraMod	0.4283	12.4769
SEED-VII	LaBraM	0.3782	11.3624
SEED-VII	Random CBraMod	0.2415	8.9914
SEED-VII	CBraMod (pooled)	0.3726	11.1012
SEED-VII	LaBraM (pooled)	0.3673	10.668
SEED-VII	BIOT	0.1122	3.4458
SEED-VII	Bipolar DE	0.2387	5.4332
SEED-VII	Bipolar DE (norm.)	0.1534	3.6574
DEAP-4	DE (official)	0.0606	1.9661
DEAP-4	DE (same window)	0.052	1.6016
DEAP-4	CBraMod	0.0722	1.25
DEAP-4	LaBraM	0.0574	2.4674
DEAP-4	Random CBraMod	0.025	0.9115
DEAP-4	CBraMod (pooled)	0.0704	2.513
DEAP-4	LaBraM (pooled)	0.0853	2.1159
DEAP-4	BIOT	0.0694	2.4674
DEAP-4	Bipolar DE	0.0354	0.3971
DEAP-4	Bipolar DE (norm.)	0.0315	-0.0977
DEAP-2	DE (official)	0.0455	0.7617
DEAP-2	DE (same window)	0.0436	0.4753
DEAP-2	CBraMod	0.0367	0.4102
DEAP-2	LaBraM	0.0392	1.4453
DEAP-2	Random CBraMod	0.0247	0.5078
DEAP-2	CBraMod (pooled)	0.065	1.0221
DEAP-2	LaBraM (pooled)	0.0545	0.2669
DEAP-2	BIOT	0.049	1.1393
DEAP-2	Bipolar DE	0.0405	1.3802
DEAP-2	Bipolar DE (norm.)	0.0272	0.1953
DREAMER-9	DE (official)	0.2911	11.6747
DREAMER-9	DE (same window)	0.2511	10.306
DREAMER-9	CBraMod	0.17	8.3736
DREAMER-9	LaBraM	0.1422	10.2254
DREAMER-9	Random CBraMod	0.08	2.8986
DREAMER-9	CBraMod (pooled)	0.0956	6.8438
DREAMER-9	LaBraM (pooled)	0.1689	9.2593
DREAMER-9	BIOT	0.1433	5.475
DREAMER-9	Bipolar DE	0.3144	14.2512
DREAMER-9	Bipolar DE (norm.)	0.13	6.1997
DREAMER-2	DE (official)	0.1707	9.5109
DREAMER-2	DE (same window)	0.1607	11.5942
DREAMER-2	CBraMod	0.1779	3.2609
DREAMER-2	LaBraM	0.15	5.3442
DREAMER-2	Random CBraMod	0.0629	0.2717
DREAMER-2	CBraMod (pooled)	0.1107	-2.0833
DREAMER-2	LaBraM (pooled)	0.155	1.5399
DREAMER-2	BIOT	0.0957	4.2572
DREAMER-2	Bipolar DE	0.2171	9.5109
DREAMER-2	Bipolar DE (norm.)	0.1507	2.808

### Sheet: seals
dataset	forecast
ERP CORE	abstain
EmoEEG-MC	abstain
ds000117	null
