## Supplementary material for "Shared experimental materials inflate and reorder cross-participant decoding benchmarks": Source_data: Fig6_source_data.xlsx

### Sheet: a
r	U	S	S_minus_U_lo	S_minus_U_hi	dataset
1	43.194	48.148	2.014	7.94	Kaneshiro
2	45.509	53.426	4.583	11.204	Kaneshiro
4	50.278	57.176	4.167	9.699	Kaneshiro
8	51.759	60.671	5.277	12.662	Kaneshiro
18	51.806	62.847	7.847	14.284	Kaneshiro
36	52.407	63.287	7.199	14.214	Kaneshiro
72	54.537	66.69	9.19	15.231	Kaneshiro
1	20.088	21.93	0.504	3.245	THINGS-EEG2
2	21.014	24.722	2.244	5.199	THINGS-EEG2
4	21.704	26.822	3.256	7.117	THINGS-EEG2
8	22.409	28.406	3.997	8.269	THINGS-EEG2
20	23.87	35.212	8.274	14.835	THINGS-EEG2
40	24.097	46.21	17.818	26.895	THINGS-EEG2
80	24.787	54.921	25.461	34.754	THINGS-EEG2

### Sheet: b
train_per_class	7	14	27	54
4	54.081	54.695	55.003	55.087
8	55.609	56.627	56.653	57.909
16	55.455	56.483	58.085	58.77
32	58.142	59.37	61.017	61.678
64	60.888	62.037	63.151	63.376

### Sheet: c
source	modality	a	b	a_lo	a_hi	b_lo	b_hi	diff_lo	diff_hi
FACED-2	Emotion EEG	0.247	0.458	-0.62	1.18	-0.19	1.12	-1	0.6
FACED-9	Emotion EEG	1.943	0.466	0.96	3.06	0.07	0.98	0.57	2.48
SEED-IV	Emotion EEG	3.596	3.707	2.33	4.57	2.3	4.79	-1.06	0.85
SEED-V	Emotion EEG	4.877	2.879	2.95	6.5	1.34	4.4	0.26	3.72
SEED-VII	Emotion EEG	1.424	1.18	0.55	2.29	0.31	2.04	-0.73	1.16
SEED	Emotion EEG	1.99	1.144	-0.61	4.43	-1	3.3	-1.26	2.76
DEAP-2	Emotion EEG	0.94	1.457	0	1.96	0.37	2.5	-1.68	0.6
DEAP-4	Emotion EEG	0.766	1.355	-0.06	1.56	0.52	2.21	-1.48	0.28
DREAMER-2	Emotion EEG	0.043	-2.164	-3.56	3.51	-5.12	0.56	-1.07	5.78
Tactile	Eye tracking	1.32	1.28	1.01	1.62	1.05	1.52	-0.21	0.29
Monocular	Eye tracking	1.86	0.87	1.49	2.26	0.65	1.09	0.65	1.35

### Sheet: d
outer_key	seed	s	f	winner_inner_S	winner_inner_U	same_winner
seed0_s0_f0	0	0	0	cbm_lam0.001	cbm_lam0.001	TRUE
seed0_s1_f0	0	1	0	cbm_lam0.0001	rawde_lam0.0001	FALSE
seed0_s2_f0	0	2	0	cbm_lam0.01	cbm_lam0.0001	FALSE
seed0_s3_f0	0	3	0	cbm_lam0.01	rawde_lam0.0001	FALSE
seed0_s4_f0	0	4	0	cbm_lam0.0001	rawde_lam0.0001	FALSE
seed0_s0_f1	0	0	1	cbm_lam0.01	rawde_lam0.01	FALSE
seed0_s1_f1	0	1	1	cbm_lam0.0001	rawde_lam0.01	FALSE
seed0_s2_f1	0	2	1	cbm_lam0.01	rawde_lam0.001	FALSE
seed0_s3_f1	0	3	1	cbm_lam0.001	rawde_lam0.001	FALSE
seed0_s4_f1	0	4	1	cbm_lam0.01	rawde_lam0.0001	FALSE
seed0_s0_f2	0	0	2	cbm_lam0.01	lbm_lam0.0001	FALSE
seed0_s1_f2	0	1	2	cbm_lam0.01	rawde_lam0.001	FALSE
seed0_s2_f2	0	2	2	cbm_lam0.01	rawde_lam0.0001	FALSE
seed0_s3_f2	0	3	2	cbm_lam0.01	lbm_lam0.01	FALSE
seed0_s4_f2	0	4	2	cbm_lam0.01	rawde_lam0.0001	FALSE
seed1_s0_f0	1	0	0	cbm_lam0.01	rawde_lam0.01	FALSE
seed1_s1_f0	1	1	0	cbm_lam0.01	rawde_lam0.0001	FALSE
seed1_s2_f0	1	2	0	cbm_lam0.01	rawde_lam0.0001	FALSE
seed1_s3_f0	1	3	0	cbm_lam0.01	rawde_lam0.001	FALSE
seed1_s4_f0	1	4	0	cbm_lam0.01	rawde_lam0.01	FALSE
seed1_s0_f1	1	0	1	cbm_lam0.01	rawde_lam0.01	FALSE
seed1_s1_f1	1	1	1	cbm_lam0.0001	rawde_lam0.01	FALSE
seed1_s2_f1	1	2	1	cbm_lam0.01	rawde_lam0.001	FALSE
seed1_s3_f1	1	3	1	cbm_lam0.01	rawde_lam0.01	FALSE
seed1_s4_f1	1	4	1	cbm_lam0.01	rawde_lam0.01	FALSE
seed1_s0_f2	1	0	2	cbm_lam0.001	rawde_lam0.0001	FALSE
seed1_s1_f2	1	1	2	cbm_lam0.01	rawde_lam0.0001	FALSE
seed1_s2_f2	1	2	2	cbm_lam0.001	cbm_lam0.0001	FALSE
seed1_s3_f2	1	3	2	cbm_lam0.0001	rawde_lam0.0001	FALSE
seed1_s4_f2	1	4	2	cbm_lam0.01	lbm_lam0.0001	FALSE
seed2_s0_f0	2	0	0	cbm_lam0.01	lbm_lam0.01	FALSE
seed2_s1_f0	2	1	0	cbm_lam0.0001	rawde_lam0.01	FALSE
seed2_s2_f0	2	2	0	cbm_lam0.01	rawde_lam0.0001	FALSE
seed2_s3_f0	2	3	0	cbm_lam0.01	cbm_lam0.0001	FALSE
seed2_s4_f0	2	4	0	cbm_lam0.01	rawde_lam0.001	FALSE
seed2_s0_f1	2	0	1	cbm_lam0.01	cbm_lam0.001	FALSE
seed2_s1_f1	2	1	1	cbm_lam0.01	rawde_lam0.001	FALSE
seed2_s2_f1	2	2	1	cbm_lam0.001	rawde_lam0.001	FALSE
seed2_s3_f1	2	3	1	cbm_lam0.01	rawde_lam0.0001	FALSE
seed2_s4_f1	2	4	1	cbm_lam0.01	rawde_lam0.001	FALSE
seed2_s0_f2	2	0	2	cbm_lam0.01	rawde_lam0.0001	FALSE
seed2_s1_f2	2	1	2	cbm_lam0.01	rawde_lam0.0001	FALSE
seed2_s2_f2	2	2	2	cbm_lam0.001	rawde_lam0.0001	FALSE
seed2_s3_f2	2	3	2	cbm_lam0.001	rawde_lam0.0001	FALSE
seed2_s4_f2	2	4	2	cbm_lam0.01	rawde_lam0.0001	FALSE

### Sheet: e
endpoint	estimate	lo95	hi95	estimate_pp	lo95_pp	hi95_pp	n_participants	n_stimuli	n_seeds	n_bootstrap	bootstrap_seed
outerU_selected_by_innerS	0.137	0.123	0.151	13.676	12.313	15.121	123	28	3	2000	0
outerU_selected_by_innerU	0.14	0.126	0.156	13.999	12.609	15.565	123	28	3	2000	0
U_selection_gain	0.003	-0.014	0.02	0.324	-1.406	2.045	123	28	3	2000	0
